# PRMT1 Inhibition Selectively Targets BNC1-Dependent Proliferation, but not Migration in Squamous Cell Carcinoma

**DOI:** 10.1101/2023.03.27.533164

**Authors:** Rafik Boudra, Bethany L. Patenall, Sandra King, Diana Wang, Sarah A. Best, Joo Yeon Ko, Shuyun Xu, Maria G. Padilla, Chrysalyne D. Schmults, Steven R. Barthel, Christine G. Lian, Matthew R. Ramsey

**Author notes:** Correspondence: Matthew R. Ramsey Brigham and Women’s Hospital 4 Blackfan Circle, Room 668 Boston, MA 02115.

## Abstract

Squamous Cell Carcinoma (SCC) develops in stratified epithelial tissues and demonstrates frequent alterations in transcriptional regulators. We sought to discover SCC-specific transcriptional programs and identified the transcription factor Basonuclin 1 (BNC1) as highly expressed in SCC compared to other tumor types. RNA-seq and ChIP-seq analysis identified pro-proliferative genes activated by BNC1 in SCC cells and keratinocytes. Inhibition of BNC1 in SCC cells suppressed proliferation and increased migration via FRA1. In contrast, BNC1 reduction in keratinocytes caused differentiation, which was abrogated by IRF6 knockdown, leading to increased migration. Protein interactome analysis identified PRMT1 as a co-activator of BNC1-dependent proliferative genes. Inhibition of PRMT1 resulted in a dose-dependent reduction in SCC cell proliferation without increasing migration. Importantly, therapeutic inhibition of PRMT1 in SCC xenografts significantly reduced tumor size, resembling functional effects of BNC1 knockdown. Together, we identify BNC1-PRMT1 as an SCC-lineage specific transcriptional axis that promotes cancer growth, which can be therapeutically targeted to inhibit SCC tumorigenesis.
