## Supplemental Table S12 for "PRMT1 Inhibition Selectively Targets BNC1-Dependent Proliferation, but not Migration in Squamous Cell Carcinoma"

### Sheet: ARCHS4_TFs_Coexp
Term	P-value	Adjusted P-value	Genes
PPARD human tf ARCHS4 coexpression	2.34395e-16	4.03393e-13	ZFAND3;FHOD1;INPPL1;IFI30;PPP1R18;CXCL16;LAMP1;SNRNP70;ZC3H12A;TIMP2;TOM1;EFHD2;SLC39A7;CTSD;IER3;CTSB;IL4R;ACTN1;SPHK1;MINK1;PLAUR;SLC39A13;DNM2;GAK;WDR81;TMEM259;TMBIM1;MYH9;ARHGEF2;STK40;MGLL;ANAPC2;CSTB;CSF1R;TMEM63B;AP5Z1;SLC43A2;LRP1;MVP;LENG8;RRBP1;SUPT6H;RELB;SLC9A1;TGOLN2;ABR;PSAP;ZSWIM8;UBTD1;TNFRSF14;CD14;SLC37A2;TGFB1;MICAL2;NFKB2;EHD1;ARHGAP31;TNIP1;TRIP10;PLEKHM2;PLXNB2;PNPLA6
FOSL1 human tf ARCHS4 coexpression	1.30466e-14	1.12266e-11	PYGB;STEAP3;MCFD2;ADRA1B;ELK3;PLAU;PSMD2;BSG;CAPN2;PLEKHN1;SLC39A7;PHLDA1;IER3;DUSP4;WNT5B;ACTN1;ITGA2;MYEOV;MYOF;SLC39A13;RHOC;CDCP1;CDC37;S100A6;MYH9;HBEGF;LRRC59;KRT80;SLC20A1;SHC1;ARHGEF28;HM13;ITPR3;NPAS2;RIC8A;SLC9A3R2;NT5E;S100A16;ASNA1;UBTD1;PLXNA1;CD59;FLNB;PDLIM4;WWTR1;APCDD1L;ADRM1;SPRY4;LIF;MICAL2;MARCH4;EHD1;SMTN;NCEH1;SFXN3;TRIP10;F2RL1;BCL2L1;FAM50A
ZNF335 human tf ARCHS4 coexpression	4.77312e-14	2.05364e-11	INPPL1;CHD3;PPP1R18;STK10;PSTPIP1;ADGRE5;SNRNP70;EFHD2;MAN2C1;GPSM3;SLC12A9;SRRM2;KDM6B;IL4R;KHNYN;MINK1;TMC8;MAPK8IP3;UNC13D;DNM2;GAK;WDR81;RASA3;TMEM259;MYH9;RIN3;ARHGEF1;ADAM8;ARHGEF2;STK40;ANAPC2;ZNF276;CDC42SE1;KMT2D;TMEM63A;CTDP1;AP5Z1;KMT2B;LENG8;NOD2;SUPT6H;RELB;GGA3;CYTH4;ZSWIM8;TNFRSF14;CYTH1;TGFB1;USP20;SETD1B;NBEAL2;ABCA7;ARHGAP27;NFKB2;FMNL1;ATG2A;PNPLA6;LRCH4
MBD1 human tf ARCHS4 coexpression	4.77312e-14	2.05364e-11	AKAP8L;INPPL1;CHD3;PPP1R18;SMG5;SNRNP70;EFHD2;MAN2C1;SRRM2;KDM6B;KHNYN;MINK1;TMC8;UBALD1;MAPK8IP3;RNF40;DNM2;GAK;WDR81;RASA3;TMEM259;CDC37;MYH9;ARHGEF1;SMCR8;ARHGEF2;STK40;ANAPC2;ZNF276;KMT2D;CTDP1;AP5Z1;KMT2B;CXXC1;HTT;LENG8;SUPT6H;NOP9;GGA3;ZSWIM8;TNFRSF14;CYTH1;TGFB1;USP20;SETD1B;SYVN1;NBEAL2;ABCA7;ARHGAP27;NFKB2;EHD1;FMNL1;TNIP1;ATG2A;PLEKHM2;PNPLA6;LRCH4;SEC24C
FOSL2 human tf ARCHS4 coexpression	1.70867e-13	5.88125e-11	CDKN1A;ITGAM;TNFAIP2;ZDHHC7;PPP1R18;CXCL16;ADGRE2;LAMP1;ADGRE5;ZC3H12A;TOM1;EFHD2;IER3;KDM6B;KHNYN;ACSL1;SLC11A1;SPHK1;MINK1;PLAUR;DNM2;GAK;WDR81;MYH9;RIN3;ADAM8;SMCR8;ARHGEF2;HBEGF;SLC43A2;MVP;NOD2;SUPT6H;RELB;TGOLN2;CHST11;PSAP;SUSD6;CYTH1;PLK3;TGFB1;LIMK2;LAPTM5;NBEAL2;ARHGAP27;IGF2R;NFKB2;EHD1;PTPRE;ARHGAP31;FMNL1;TNIP1;ATG2A;PLEKHM1;PLEKHM2;PLXNB2;PNPLA6
MNT human tf ARCHS4 coexpression	5.98348e-13	1.2872e-10	KCNK6;SIRPB2;CHD3;TRIOBP;PEX26;MMP25;PSTPIP1;ADGRE5;EME2;MAN2C1;SLC12A9;SRRM2;VPS9D1;SLC11A1;MAPK8IP3;DNM2;GAK;DISP2;TMEM259;ARHGEF1;ADAM8;ATP6V0C;RNF165;ZNF276;KMT2D;TMEM63A;MGRN1;PTAFR;KMT2B;LENG8;MEFV;FAM214B;FAM160B2;ZSWIM8;MAP6;TBC1D17;MARK2;PLXNA3;MLXIP;BTBD19;TGFB1;TRIM41;SETD1B;FBXL18;NBEAL2;ABCA7;ARHGAP27;CFLAR;CHFR;FMNL1;NAGK;ATG2A;PLEKHM1;RGS12;LY6G5B;LRCH4
JDP2 human tf ARCHS4 coexpression	5.98348e-13	1.2872e-10	ITGAM;FHOD1;NCF4;TNFAIP2;TMEM51;SIRPB2;ZDHHC7;IFI30;PPP1R18;CXCL16;ADGRE2;LAMP1;ZC3H12A;TIMP2;TOM1;EFHD2;CTSD;CTSB;SLC36A1;ACSL1;SLC11A1;SPHK1;PLAUR;DOK3;MXRA8;RIN3;ADAM8;ARHGEF2;STK40;FTL;CSF1R;SLC43A2;LRP1;UNC93B1;MVP;PTAFR;NOD2;FAM214B;RELB;CALHM2;CYTH4;PSAP;CHST15;HMOX1;UBTD1;CD14;TGFB1;LAPTM5;ARHGAP27;IGF2R;NFKB2;EHD1;FMNL1;TNIP1;PLEKHM1;PLEKHM2
ZNF710 human tf ARCHS4 coexpression	5.98348e-13	1.2872e-10	ITGAM;FHOD1;NCF4;INPPL1;TNFAIP2;SIRPB2;PPP1R18;ADGRE2;ADGRE5;COTL1;TOM1;EFHD2;GPSM3;SLC12A9;KDM6B;SLC11A1;MINK1;DNM2;GAK;DOK3;WDR81;TMEM259;RIN3;ARHGEF1;ADAM8;ARHGEF2;STK40;ANAPC2;CSF1R;AP5Z1;SLC43A2;UNC93B1;PTAFR;NOD2;NOP9;CYTH4;PSAP;CHST15;ZSWIM8;TNFRSF14;CD14;MARK2;CYTH1;TGFB1;LAPTM5;NBEAL2;ABCA7;ARHGAP27;IGF2R;NFKB2;EHD1;FMNL1;TNIP1;PLEKHM2;PNPLA6;LRCH4
IRF6 human tf ARCHS4 coexpression	2.04914e-12	3.91841e-10	DDR1;EHF;PGLYRP3;TINAGL1;SOWAHB;KIAA1671;PTPRK;PRSS22;SDR16C5;HEPHL1;DUOXA1;ITGB6;KRT6B;DSP;ITGA2;TMEM40;KRT75;MMP10;CLDN4;CDCP1;ELF3;TMEM79;TMBIM1;B3GNT3;LY6D;PRR15;RHOV;RHCG;IVL;DSC2;ZNF750;ARHGEF28;KLK5;ITPR3;PPL;KLK7;FUT3;SEC14L2;RAB25;S100A16;RNASE7;FLNB;B4GALNT3;PCDH1;TSPAN1;ALOXE3;PROM2;SPRR2D;CDC42BPG;NET1;GJB4;FXYD3;MYO5B;RAET1L;SPRR1B
HIVEP2 human tf ARCHS4 coexpression	6.86107e-12	9.083e-10	MAML2;DOCK9;CHD3;SYNGAP1;FAM102A;SIPA1L1;PSD3;SPTAN1;MAP3K5;SRRM2;KDM6B;IL4R;PRKCE;VPS13C;MINK1;DYRK1A;ARAP2;TMC8;MAPK8IP3;ITPKB;RASA3;DNAJC6;MYH9;KCNQ5;ARHGEF1;SMCR8;MACF1;KMT2D;NFAT5;TMEM63A;MYCBP2;TRANK1;UBR4;HTT;LENG8;SUPT6H;TGOLN2;ABR;KIAA0513;RNF213;NCDN;CYTH1;DYNC1H1;SETD1B;HUWE1;CFLAR;SORL1;IGF2R;NFKB2;EHD1;TEF;TNIP1;PLEKHM2;OGT
STAT3 human tf ARCHS4 coexpression	6.86107e-12	9.083e-10	TNFAIP2;DCAF8;ZDHHC7;SIPA1L2;PPP1R18;LAMP1;ADGRE5;ZC3H12A;TOM1;EFHD2;SLC39A7;KDM6B;KHNYN;ACSL1;MINK1;DNM2;ITPKB;GAK;ACOX1;TMBIM1;IRF2;MYH9;ADAM8;SMCR8;ARHGEF2;STK40;IRF9;MVP;TRANK1;RRBP1;NOD2;GNS;SUPT6H;RELB;TGOLN2;PSAP;CHST15;ZSWIM8;SUSD6;TNFRSF14;CYTH1;TGFB1;LIMK2;NBEAL2;ARHGAP27;IGF2R;NFKB2;ARHGAP31;FMNL1;TNIP1;ATG2A;PLXNB2;PNPLA6;MXD1
CEBPB human tf ARCHS4 coexpression	6.86107e-12	9.083e-10	NCF4;TNFAIP2;TMEM51;IFI30;PPP1R18;CXCL16;ADGRE2;LAMP1;ADGRE5;ZC3H12A;TOM1;EFHD2;CTSD;GPSM3;IER3;CTSB;KDM6B;ACSL1;SLC11A1;SPHK1;PLAUR;DOK3;WDR81;RIN3;ADAM8;STK40;FTL;CSF1R;AP5Z1;SLC43A2;UNC93B1;MVP;PTAFR;NOD2;RELB;CYTH4;CHST11;IRAK2;PSAP;CHST15;HMOX1;TNFRSF14;CD14;KCNN4;TGFB1;LAPTM5;ARHGAP27;IGF2R;NFKB2;EHD1;FMNL1;TNIP1;PLEKHM2;PNPLA6
ZFYVE26 human tf ARCHS4 coexpression	6.86107e-12	9.083e-10	ITGAM;TNFAIP2;IFI30;ADGRE2;LAMP1;KYNU;ZC3H12A;TOM1;CTSD;CTSB;BATF2;KHNYN;DDX58;SPHK1;VPS13C;TBC1D8;MR1;DNM2;GAK;WDR81;NPC1;SMCR8;ARHGEF2;MACF1;KMT2D;NFAT5;AP5Z1;SLC43A2;LRP1;MYCBP2;TRANK1;UBR4;HTT;GNS;SUPT6H;NOP9;MROH1;RNF213;CHST11;PSAP;ZSWIM8;SLC37A2;HUWE1;CFLAR;IGF2R;NFKB2;EHD1;ABTB2;ARHGAP31;NPLOC4;TNIP1;PLEKHM1;PLEKHM2;PNPLA6
ANKZF1 human tf ARCHS4 coexpression	2.24538e-11	2.5762e-09	ZNF692;AKAP8L;DCAF8;CHD3;RCSD1;IKBKB;STK10;PSTPIP1;FAM102A;ADGRE5;SNRNP70;CCNL2;MAN2C1;GPSM3;SLC12A9;SRRM2;IL4R;KHNYN;MINK1;TMC8;ANO9;MAPK8IP3;UNC13D;DNM2;GAK;DOK3;RASA3;TMEM259;ADAM8;SRSF5;IRF9;ANAPC2;ZNF276;CDC42SE1;TMEM63A;STX16;MGRN1;KMT2B;LENG8;FAM160B2;TNFRSF14;CYTH1;OSBPL7;USP20;SETD1B;SYVN1;NBEAL2;ABCA7;ARHGAP27;FMNL1;LY6G5B;LRCH4;OGT
PLEK2 human tf ARCHS4 coexpression	2.24538e-11	2.5762e-09	PYGB;STEAP3;TINAGL1;SH2D4A;PLAU;PSMD2;BSG;CAPN2;KPNA7;PMEPA1;PLEKHN1;DUSP4;ANXA3;ACTN1;ITGA2;MYEOV;C10ORF55;SLC39A13;RHOC;CLDN4;CDCP1;TMBIM1;B3GNT3;S100A6;HBEGF;PPIC;SLC20A1;ARHGEF28;HM13;MVP;ITPR3;SEC14L2;RIC8A;SLC9A3R2;NT5E;S100A16;ASNA1;CD59;FLNB;LRRC8A;BAK1;PDLIM4;BCAP31;APCDD1L;ADRM1;NET1;SMTN;NCEH1;GJB4;SFXN3;F2RL1;OCIAD2;BCL2L1
RELB human tf ARCHS4 coexpression	7.18027e-11	6.50381e-09	TNFAIP2;IFI30;PPP1R18;CXCL16;LAMP1;ADGRE5;ZC3H12A;TOM1;EFHD2;CTSD;GPSM3;IER3;KDM6B;BATF2;IL4R;SPHK1;PLAUR;GAK;DOK3;WDR81;TMEM259;RIN3;ADAM8;ARHGEF2;STK40;IRF9;FTL;ANAPC2;AP5Z1;SLC43A2;UNC93B1;MVP;NOD2;CYTH4;IRAK2;PSAP;LPXN;TNFRSF14;CD14;KCNN4;CYTH1;PLK3;TGFB1;LAPTM5;EHD1;ISG20;FMNL1;TNIP1;PLEKHM2;BAX;PNPLA6;LRCH4
ZBTB17 human tf ARCHS4 coexpression	7.18027e-11	6.50381e-09	NCF4;AKAP8L;TNFAIP2;PPP1R18;WDR46;ZC3H12A;TOM1;EFHD2;MAN2C1;IKBKE;IER3;KDM6B;SPHK1;PLAUR;MFSD10;DNM2;GAK;DOK3;WDR81;TMEM259;CDC37;RIN3;ARHGEF1;ADAM8;ATG4A;ARHGEF2;ATP6V0D1;STK40;EXOC2;ANAPC2;AP5Z1;SLC43A2;LENG8;RELB;CYTH4;PSAP;TNFRSF14;CD14;KCNN4;PLK3;TGFB1;CARD9;LAPTM5;NFKB2;EHD1;FMNL1;SLCO3A1;TNIP1;PLEKHM2;PNPLA6;ZNF335;LRCH4
KLF13 human tf ARCHS4 coexpression	7.18027e-11	6.50381e-09	ITGAM;CHD3;RCSD1;PPP1R18;STK10;PSTPIP1;ADGRE5;SNRNP70;EFHD2;GPSM3;SRRM2;IL4R;KHNYN;MINK1;TMC8;MAPK8IP3;DNM2;ITPKB;GAK;DOK3;WDR81;RASA3;TMEM259;MYH9;RIN3;ARHGEF1;ADAM8;SMCR8;ARHGEF2;STK40;ANAPC2;ZNF276;CDC42SE1;TMEM63A;CCDC69;TRANK1;LENG8;NOD2;TGOLN2;CYTH4;TNFRSF14;CYTH1;TGFB1;SETD1B;LAPTM5;NBEAL2;ABCA7;ARHGAP27;FMNL1;PLEKHM2;PNPLA6;LRCH4
MAFG human tf ARCHS4 coexpression	7.18027e-11	6.50381e-09	ZFAND3;FHOD1;INPPL1;PPP1R18;SMG5;LAMP1;ZC3H12A;TOM1;SLC39A7;CTSD;IER3;KDM6B;SLC36A1;CLUH;SPHK1;PLAUR;RNF40;DNM2;WDR81;TMEM259;CDC37;SMCR8;ARHGEF2;ATP6V0C;SQSTM1;STK40;ANAPC2;TMEM63B;AP5Z1;MGRN1;KMT2B;UBR4;SUPT6H;NOP9;RELB;SLC9A1;HIRA;GGA3;CHST11;IRAK2;PSAP;TGFB1;FBXL19;TNFRSF10D;NFKB2;EHD1;NPLOC4;TNIP1;TRIP10;PLEKHM2;BAX;PNPLA6
TFE3 human tf ARCHS4 coexpression	2.24289e-10	1.54401e-08	ZFAND3;INPPL1;ZDHHC7;PPP1R18;SMG5;TRIM8;MMP25;LAMP1;ADGRE5;SNRNP70;TIMP2;COTL1;TOM1;EFHD2;SLC39A7;GPSM3;KDM6B;ACTN1;MINK1;SLC39A13;DNM2;GAK;WDR81;TMEM259;MYH9;ADAM8;ARHGEF2;STK40;ANAPC2;AP5Z1;LRP1;MVP;FAM214B;SUPT6H;NACC2;PSAP;CHST15;UBTD1;TGFB1;MBOAT7;NBEAL2;IGF2R;NFKB2;EHD1;FMNL1;TNIP1;PLEKHM2;PLXNB2;BAX;PNPLA6;LRCH4
GRHL2 human tf ARCHS4 coexpression	2.24289e-10	1.54401e-08	RET;DDR1;EHF;ARHGAP8;SOWAHB;WWC1;KIAA1671;ARHGAP39;PTPRK;PRSS22;SIPA1L3;IGF1R;LURAP1L;PMEPA1;DSP;CCDC78;CLDN4;ELF3;B3GNT3;PRR15;RHOV;DSC2;FAM84B;LAMA5;CASZ1;KRT80;SLC45A3;PPL;MUC1;PARD6B;RAB25;ERBB3;FLNB;RHPN2;PCDH1;MARK2;PROM2;TMEM184A;TFAP2A;CDC42BPG;CGN;ESR1;TTC39A;TBX3;NET1;TSPAN15;FXYD3;MYO5B;DLG5;PLXNB2;CD24
HIVEP3 human tf ARCHS4 coexpression	2.24289e-10	1.54401e-08	PRDM8;MAML2;TMEM51;IFI30;PPP1R18;BACH2;STK10;ADGRE2;KYNU;ZC3H12A;CTSD;IER3;CTSB;MAP3K5;SRRM2;KDM6B;WDR37;SPHK1;PLAUR;ARHGEF2;FTL;CSF1R;KMT2D;TMEM63A;AP5Z1;SLC43A2;SH2D2A;KMT2B;ZC3HAV1;RELB;ABR;P2RY6;CHST11;IRAK2;PSAP;HMOX1;LPXN;ST3GAL6;TNFRSF14;KCNN4;PLK3;SLC37A2;TGFB1;LAPTM5;CFLAR;NFKB2;EHD1;ARHGAP31;TNIP1;PLEKHM1;PLEKHM2
GRHL3 human tf ARCHS4 coexpression	2.24289e-10	1.54401e-08	EHF;KCNK7;CALML5;SOWAHB;PRSS22;SDR16C5;CYSRT1;HEPHL1;DUOXA1;PLEKHN1;KRT6B;DSP;C2ORF54;PLA2G4E;ATG9B;MINK1;TMEM40;CLDN4;TMEM79;TMBIM1;LY6D;TRIM16;RHOV;RHCG;PADI1;IVL;DSC2;ZNF750;CSTB;KRT80;PPL;KLK7;RAB25;S100A16;RNASE7;ALOXE3;PROM2;SPRR2D;TMEM184A;GSDMC;CDC42BPG;KRT13;KLK11;SLURP1;KLK12;TTC9;GJB4;MYO5B;RAET1L;S100P;SPRR1B
ZNF385A human tf ARCHS4 coexpression	2.24289e-10	1.54401e-08	ITGAM;TNFAIP2;SIRPB2;IFI30;PPP1R18;CXCL16;ADGRE2;PSTPIP1;LAMP1;COTL1;TOM1;EFHD2;CTSD;GPSM3;CTSB;KDM6B;SLC11A1;ROM1;MINK1;PLAUR;DOK3;WDR81;RIN3;ADAM8;ARHGEF2;ATP6V0C;STK40;FTL;CSTB;CSF1R;SLC43A2;UNC93B1;PTAFR;NOD2;ABR;CYTH4;CHST11;PSAP;TNFRSF14;CD14;SLC37A2;TGFB1;CARD9;LAPTM5;ARHGAP27;FMNL1;TNIP1;PLEKHM1;PLEKHM2;PNPLA6;LRCH4
ZNF316 human tf ARCHS4 coexpression	2.24289e-10	1.54401e-08	AKAP8L;INPPL1;CHD3;PPP1R18;SMG5;LAMP1;SNRNP70;EFHD2;MAN2C1;SLC12A9;SRRM2;KDM6B;CLUH;KHNYN;MINK1;MAPK8IP3;DNM2;GAK;WDR81;KIFC2;MYH9;ARHGEF1;ARHGEF2;STK40;ANAPC2;ZNF276;KMT2D;AP5Z1;MGRN1;KMT2B;LENG8;SUPT6H;MROH1;ZSWIM8;TNFRSF14;MARK2;CYTH1;TGFB1;SETD1B;FBXL19;CYHR1;NBEAL2;ABCA7;ARHGAP27;NFKB2;FMNL1;ATG2A;PLEKHM2;PLXNB2;PNPLA6;LRCH4
BARX2 human tf ARCHS4 coexpression	6.84158e-10	3.79818e-08	TMEM45B;EHF;PGLYRP3;ARHGAP8;TTC22;WWC1;PRSS22;SDR16C5;CYSRT1;DUOXA1;PLEKHN1;DSP;C2ORF54;ATG9B;ZBTB38;KRT31;CLDN4;ELF3;TMEM79;B3GNT3;LY6D;RHOV;RHCG;PADI1;IVL;DSC2;ZNF750;CSTB;EXD3;TMPRSS4;PPL;CST6;IGSF9;FUT3;RAB25;RHPN2;ALOXE3;PROM2;SPRR2D;TMEM184A;GSDMA;CDC42BPG;KRT13;PTK6;KLK11;SLURP1;FXYD3;MYO5B;RAET1L;SPRR1B
STAT6 human tf ARCHS4 coexpression	6.84158e-10	3.79818e-08	ITGAM;NCF4;SIRPB2;PPP1R18;STK10;MMP25;PSTPIP1;ADGRE5;TAGAP;COTL1;EFHD2;GPSM3;SLC12A9;KDM6B;IL4R;KHNYN;TMC8;UNC13D;DNM2;GAK;DOK3;WDR81;TMEM259;RIN3;ARHGEF1;ADAM8;ARHGEF2;STK40;IRF9;ANAPC2;ZNF276;CDC42SE1;MVP;PTAFR;TRANK1;LENG8;NOD2;CYTH4;CHST15;TNFRSF14;CYTH1;TGFB1;MBOAT7;LAPTM5;NBEAL2;ABCA7;ARHGAP25;FMNL1;PNPLA6;LRCH4
NPAS2 human tf ARCHS4 coexpression	6.84158e-10	3.79818e-08	TMEM45B;PYGB;MCFD2;TINAGL1;KIAA1671;PTPRK;LAMC1;ADRA1B;FOXQ1;SLC39A9;CAPN2;KIF1C;PMEPA1;PLEKHN1;ABCC3;ACTN1;ITGA2;ENTPD6;MYOF;TBC1D8;KRT75;HSPG2;CDCP1;CNKSR3;TRNP1;B3GNT3;STX1A;LAMA5;SHC1;ARHGEF28;ITPR3;RRBP1;ASAP2;PPL;C3;SLC9A3R2;NT5E;ABLIM3;ERBB3;CAMK2N1;HSD17B2;CD59;FLNB;TMEM184A;WWTR1;SPRY4;KIAA1549L;MICAL2;NR1D1;SMTN
PAX9 human tf ARCHS4 coexpression	6.84158e-10	3.79818e-08	EHF;PGLYRP3;SPEF1;SOWAHB;PSCA;ARHGAP39;PRSS22;CYSRT1;DUOXA1;PLEKHN1;C2ORF54;CCDC78;ANO1;ELF3;B3GNT3;LY6D;PRR15;RHOV;SPATA18;RHCG;PADI1;ZNF750;DNAH3;CSTB;CASZ1;DNAH2;DNAH5;PPL;SLC9A1;FUT3;RAB25;TSPAN1;SPRR2D;TMEM184A;CDC42BPG;KRT13;VWA3B;MAPK15;KLK11;SLURP1;KLK12;NET1;TTC9;RSPH1;FXYD3;MYO5B;ZFAT;RAET1L;S100P;SPRR1B
ZBTB40 human tf ARCHS4 coexpression	6.84158e-10	3.79818e-08	INPPL1;DCAF8;CHD3;ACCS;SMG5;SNRNP70;MAN2C1;IL4R;KHNYN;MINK1;TMC8;MAPK8IP3;DNM2;GAK;WDR81;RASA3;TMEM259;MYH9;ARHGEF1;SMCR8;ARHGEF2;ANAPC2;ZNF276;CDC42SE1;MACF1;KMT2D;TMEM63A;STX16;KMT2B;UBR4;HTT;LENG8;SUPT6H;NOP9;TGOLN2;HIRA;GGA3;ZSWIM8;CYTH1;SETD1B;HUWE1;NBEAL2;ABCA7;IGF2R;FMNL1;ATG2A;CDK12;ZNF335;LRCH4;OGT
PLXND1 human tf ARCHS4 coexpression	6.84158e-10	3.79818e-08	ROBO4;FHOD1;INPPL1;LAMC1;IFI30;PPP1R18;TRIM8;LAMP1;TIMP2;TOM1;ACP2;CTSD;CTSB;ACTN1;SPHK1;MINK1;SLC39A13;HSPG2;DNM2;GAK;WDR81;COL4A1;TMEM259;MYH9;ARHGEF2;MGLL;ANAPC2;CSF1R;SLC43A2;LRP1;PDGFB;ADCY4;LTBP2;RRBP1;PCDH12;GNS;SUPT6H;RASIP1;TGOLN2;CHST11;PSAP;UBTD1;FAM43A;CD14;TGFB1;ARHGAP31;BMP1;PLEKHM2;PLXNB2;PNPLA6
MZF1 human tf ARCHS4 coexpression	2.03724e-09	7.62194e-08	ZNF692;AKAP8L;INPPL1;DCAF8;CHD3;GLI4;SYNGAP1;EME2;SNRNP70;CCNL2;MAN2C1;SRRM2;MINK1;UBALD1;MAPK8IP3;MFSD10;DNM2;GAK;WDR81;KIFC2;TMEM259;ARHGEF1;ANAPC2;ZNF276;KMT2D;CASZ1;TMEM63A;MGRN1;KMT2B;THBS3;MROH1;FAM160B2;ZSWIM8;MROH6;TBC1D17;MARK2;PLXNA3;TMEM184A;MLXIP;OSBPL7;USP20;SETD1B;SYVN1;CYHR1;NBEAL2;ABCA7;PLXNB2;LRCH4;OGT
GMEB2 human tf ARCHS4 coexpression	2.03724e-09	7.62194e-08	INPPL1;PPP1R18;SMG5;SNRNP70;LONP1;EFHD2;SRRM2;KDM6B;VPS18;CLUH;KHNYN;MINK1;RNF40;DNM2;GAK;WDR81;TMEM259;CDC37;MYH9;RIN3;ARHGEF1;ADAM8;ARHGEF2;STK40;ANAPC2;ZNF276;CTDP1;AP5Z1;KMT2B;LENG8;SUPT6H;HIRA;MARK2;CYTH1;TGFB1;SETD1B;MBOAT7;FBXL19;NBEAL2;ABCA7;ARHGAP27;NFKB2;EHD1;FMNL1;TNIP1;ATG2A;PLEKHM2;PNPLA6;LRCH4
ELK3 human tf ARCHS4 coexpression	2.03724e-09	7.62194e-08	ROBO4;STEAP3;SH3KBP1;LAMC1;ANTXR2;PPP1R18;UBASH3B;PLAU;TIMP2;MFSD1;PHLDA1;ACTN1;MMP2;ITGA2;MYEOV;MYOF;SLC39A13;GP1BA;RHOC;HSPG2;CDCP1;RASA3;S100A6;MYH9;SMIM3;SLC20A1;SHC1;ARHGEF28;MVP;DAPP1;LTBP2;SLC9A3R2;NT5E;ABLIM3;S100A16;CD59;PDLIM4;CTSA;WWTR1;TGFB1;APCDD1L;MICAL2;NFATC2;BMP6;SMTN;DAB2;NECAP2;SFXN3;FXYD5
NFE2L2 human tf ARCHS4 coexpression	2.03724e-09	7.62194e-08	EHF;CDKN1A;TNFAIP2;TMEM51;IFI30;CXCL16;LAMP1;ZC3H12A;CAPN2;TOM1;CTSD;IER3;CTSB;MAP3K5;ATP6V0E1;ACSL1;SPHK1;MYOF;PLAUR;TBC1D8;ELF3;TMBIM1;SQSTM1;MGLL;HBEGF;FTL;CSTB;SLC43A2;MVP;GBA;ZC3HAV1;GNS;PPL;TGOLN2;IRAK2;PSAP;SUSD6;CD59;TSPAN1;CTSA;OSGIN1;NFKB2;EHD1;ARHGAP31;DAB2;TNIP1;TRIP10;PLEKHM2;PLXNB2
TRERF1 human tf ARCHS4 coexpression	2.03724e-09	7.62194e-08	ITGAM;SIRPB2;CHD3;PPP1R18;STK10;PSTPIP1;ADGRE5;COTL1;EFHD2;GPSM3;SLC12A9;SRRM2;KDM6B;TMC8;UNC13D;MFSD10;DNM2;DOK3;RASA3;SPATA13;MYH9;ARHGEF1;ADAM8;SMCR8;ZNF276;CDC42SE1;KMT2D;CTDP1;KMT2B;TRANK1;LENG8;NOD2;RNF213;CYTH4;CHST11;MARK2;CYTH1;TGFB1;SETD1B;NBEAL2;ABCA7;ARHGAP27;ARHGAP25;SORL1;IGF2R;FMNL1;ATG2A;PNPLA6;LRCH4
IRF3 human tf ARCHS4 coexpression	2.03724e-09	7.62194e-08	INPPL1;PPP1R18;STK10;PSTPIP1;FAM102A;ADGRE5;SNRNP70;COTL1;EFHD2;MAN2C1;GPSM3;SLC12A9;SRRM2;IL4R;MINK1;TMC8;ANO9;UNC13D;MFSD10;DNM2;SIGIRR;GAK;WDR81;TMEM259;RIN3;ADAM8;IRF9;ANAPC2;ZNF276;CDC42SE1;TMEM63A;AP5Z1;UNC93B1;MVP;KMT2B;LENG8;TNFRSF14;CYTH1;OSBPL7;TGFB1;LAPTM5;SYVN1;NBEAL2;ABCA7;ARHGAP27;FMNL1;BAX;PNPLA6;LRCH4
EHF human tf ARCHS4 coexpression	2.03724e-09	7.62194e-08	TMEM45B;PGLYRP3;SOWAHB;WWC1;KIAA1671;TFCP2L1;PRSS22;SDR16C5;HEPHL1;DUOXA1;DSP;C2ORF54;CLDN4;CDCP1;ELF3;CEACAM6;B3GNT3;LY6D;PRR15;RHOV;RHCG;IVL;DSC2;ZNF750;CASZ1;TMPRSS4;PPL;KLK7;FUT3;MUC1;RAB25;ERBB3;RNASE7;FLNB;PCDH1;TSPAN1;PROM2;SPRR2D;TMEM184A;CDC42BPG;KRT13;CGN;NET1;GJB4;FXYD3;MYO5B;LCN2;S100P;SPRR1B
HLX human tf ARCHS4 coexpression	2.03724e-09	7.62194e-08	ITGAM;NCF4;TNFAIP2;SIRPB2;IFI30;PPP1R18;CXCL16;ADGRE2;ZC3H12A;TOM1;EFHD2;GPSM3;IER3;KDM6B;BATF2;ACSL1;SLC11A1;SPHK1;PLAUR;DOK3;RIN3;ADAM8;ARHGEF2;STK40;FTL;CSF1R;AP5Z1;SLC43A2;UNC93B1;PTAFR;NOD2;RELB;CYTH4;CHST11;PSAP;CHST15;TNFRSF14;CD14;KCNN4;TGFB1;LAPTM5;ARHGAP27;NFKB2;EHD1;PTPRE;FMNL1;TNIP1;PLEKHM2;LRCH4
JUNB human tf ARCHS4 coexpression	2.03724e-09	7.62194e-08	RCSD1;STK10;PSTPIP1;ADGRE5;ZC3H12A;TAGAP;COTL1;EFHD2;MAN2C1;GPSM3;SRRM2;KDM6B;IL4R;DUSP1;TMC8;ANO9;UNC13D;DNM2;SIGIRR;ITPKB;GAK;RASA3;TMEM259;RIN3;ARHGEF1;ADAM8;ANAPC2;ZNF276;CDC42SE1;TMEM63A;AP5Z1;LENG8;NOD2;RELB;CYTH4;TNFRSF14;CYTH1;PLK3;TGFB1;SETD1B;LAPTM5;NBEAL2;ABCA7;ARHGAP27;NFKB2;EHD1;FMNL1;ATG2A;LRCH4
RELA human tf ARCHS4 coexpression	2.03724e-09	7.62194e-08	INPPL1;TNFAIP2;PPP1R18;SMG5;LAMP1;ADGRE5;SNRNP70;ZC3H12A;TOM1;EFHD2;GPSM3;SRRM2;KDM6B;KHNYN;MINK1;DNM2;GAK;WDR81;TMEM259;CDC37;MYH9;ARHGEF1;ARHGEF2;STK40;ANAPC2;AP5Z1;UNC93B1;MVP;KMT2B;LENG8;SUPT6H;RELB;RIC8A;TNFRSF14;MARK2;CYTH1;TGFB1;SETD1B;MBOAT7;SYVN1;NFKB2;EHD1;FMNL1;TNIP1;ATG2A;PLEKHM2;BAX;PNPLA6;LRCH4
ZNF592 human tf ARCHS4 coexpression	2.03724e-09	7.62194e-08	INPPL1;CHD3;PPP1R18;SMG5;ADGRE5;SNRNP70;EFHD2;SRRM2;KDM6B;KHNYN;MINK1;MAPK8IP3;DNM2;GAK;WDR81;TMEM259;MYH9;ARHGEF1;ADAM8;SMCR8;ARHGEF2;STK40;ANAPC2;ZNF276;TMEM63A;KMT2B;UBR4;HTT;LENG8;SUPT6H;NOP9;TGOLN2;HIRA;GGA3;CHST15;ZSWIM8;MARK2;CYTH1;TGFB1;SETD1B;NBEAL2;ABCA7;ARHGAP27;IGF2R;FMNL1;ATG2A;PLEKHM2;PNPLA6;LRCH4
ZFP36L1 human tf ARCHS4 coexpression	2.03724e-09	7.62194e-08	MAML2;CD82;SH3KBP1;PPP1R18;TRIM8;STK10;MMP25;ADGRE5;ZC3H12A;TAGAP;COTL1;EFHD2;GPSM3;SRRM2;KDM6B;ZHX2;IL4R;DUSP1;MINK1;DNM2;SIGIRR;DOK3;IRF2;MYH9;ARHGEF1;ADAM8;SRSF5;IRF9;CDC42SE1;MVP;ADCY4;LENG8;NUAK2;CYTH4;CHST15;SUSD6;IGFBP7;TNFRSF14;KCNN4;CYTH1;HEXIM1;TGFB1;CDC42BPG;LAPTM5;NBEAL2;ARHGAP27;FMNL1;PLXNB2;LRCH4
MET human tf ARCHS4 coexpression	2.03724e-09	7.62194e-08	PYGB;STEAP3;MCFD2;TINAGL1;SH2D4A;DOCK9;WWC1;KIAA1671;PTPRK;LAMC1;PSMD2;CAPN2;KIF1C;ITGAV;FAM3C;SLC39A7;TNPO1;ABCC3;CLUH;ANXA3;ACTN1;ITGA2;RHOC;CDCP1;HKDC1;CANX;TRNP1;B3GNT3;S100A6;MYH9;SQSTM1;LRRC59;LAMA5;SHC1;ARHGEF28;ITPR3;RRBP1;ASAP2;NT5E;S100A16;PIP5K1A;CD59;FLNB;DYNC1H1;NCEH1;FAT1;F2RL1;CTNNB1;PLXNB2
ADAR human tf ARCHS4 coexpression	2.03724e-09	7.62194e-08	LPCAT1;CHD3;PPP1R18;SMG5;MMP25;ADGRE5;EFHD2;GPSM3;SRRM2;KHNYN;MINK1;DNM2;GAK;DOK3;MYH9;ARHGEF1;ADAM8;SMCR8;ARHGEF2;ANAPC2;CDC42SE1;KMT2D;KMT2B;TRANK1;UBR4;HTT;LENG8;NOD2;SUPT6H;NOP9;TGOLN2;HIRA;RNF213;CHST15;MARK2;CYTH1;SETD1B;LIMK2;HUWE1;NBEAL2;ABCA7;ARHGAP27;ARHGAP25;SORL1;IGF2R;NFKB2;FMNL1;LRCH4;SEC24C
MECP2 human tf ARCHS4 coexpression	2.03724e-09	7.62194e-08	CHD3;SYNGAP1;SNRNP70;MAN2C1;LDLRAP1;SPTAN1;SRRM2;KDM6B;MINK1;DUSP8;MAPK8IP3;DYNLL2;DNM2;ITPKB;GAK;KIFC2;RASA3;TMEM259;PITPNM2;ARHGEF1;SMCR8;ARHGEF2;ATP6V0C;STK40;ANAPC2;ZNF276;MACF1;TMEM63A;MGRN1;MYCBP2;KMT2B;UBR4;HTT;LENG8;ABR;KIAA0513;NACC2;ZSWIM8;NCDN;MARK2;CYTH1;SETD1B;HUWE1;NBEAL2;CFLAR;FMNL1;PLEKHM2;LRCH4;OGT
IRF5 human tf ARCHS4 coexpression	5.91998e-09	1.88672e-07	CSF1R;ITGAM;AP5Z1;SLC43A2;UNC93B1;PTAFR;NCF4;TNFAIP2;NOD2;IFI30;RCSD1;PPP1R18;RELB;ADGRE2;CYTH4;CHST11;ZC3H12A;PSAP;TOM1;EFHD2;LPXN;TNFRSF14;CD14;KCNN4;CTSD;GPSM3;CYTH1;CTSB;TGFB1;SPHK1;CARD9;LAPTM5;PLAUR;ARHGAP27;UNC13D;NFKB2;EHD1;FMNL1;DOK3;NAGK;TNIP1;RIN3;ADAM8;LRCH4;CPVL;STK40;IRF9;FTL
BCL6B human tf ARCHS4 coexpression	5.91998e-09	1.88672e-07	EXOC3L1;SPTBN5;ROBO4;DOCK9;FHOD1;NOTCH4;PDGFB;ADCY4;LTBP2;PCDH12;LAMC1;SIPA1L2;RASIP1;ELK3;PTPRG;SLC9A3R2;SEC14L1;RGS3;HEY1;GRK5;GJA5;PLXNA2;KIF1C;FAM43A;LRRC8A;PCDH1;SOX7;CGNL1;GPIHBP1;WWTR1;ABCA3;PLK2;PLEKHG5;RHOC;HSPG2;PGF;BMP6;TNFRSF10D;SMTN;ARHGAP31;TMEM2;COL4A1;SLCO2A1;EOGT;CTNNB1;MYH9;DCHS1;RAPGEF3
MAFB human tf ARCHS4 coexpression	5.91998e-09	1.88672e-07	CSTB;CSF1R;ITGAM;SLC43A2;PTAFR;TNFAIP2;TMEM51;IFI30;GNS;RELB;CXCL16;ADGRE2;P2RY6;CALHM2;CYTH4;LAMP1;IRAK2;ZC3H12A;PSAP;SLC17A5;TOM1;HMOX1;MFSD1;SUSD6;TNFRSF14;ACP2;CD14;KCNN4;CTSD;IER3;CTSB;CTSA;SLC36A1;SLC37A2;SLC11A1;SPHK1;LAPTM5;PLAUR;MCOLN1;NFKB2;EHD1;ARHGAP31;TNIP1;PLEKHM2;ATP6V0D1;CPVL;STK40;FTL
CASZ1 human tf ARCHS4 coexpression	5.91998e-09	1.88672e-07	DDR1;DNAH3;KMT2D;EHF;SPTBN5;TMEM63A;SLC45A3;DNAH2;WWC1;DNAH5;PERM1;KMT2B;INPPL1;KIAA1671;LENG8;ITPR3;PRSS22;PPL;SIPA1L3;MROH1;MUC1;ERBB3;ZSWIM8;KIF1C;FLNB;B4GALNT3;TSPAN1;MARK2;PROM2;SRRM2;TMEM184A;DSP;MLXIP;CLUH;CCDC78;SETD1B;CDC42BPG;TBC1D8;CGN;MAPK15;GAK;CLDN4;SMTN;ELF3;FXYD3;MYO5B;PLXNB2;ZNF750
AFF4 human tf ARCHS4 coexpression	5.91998e-09	1.88672e-07	MACF1;KMT2D;NFAT5;PANK3;LRP1;SETD7;USP34;UBR4;HTT;PTPRK;LAMC1;CHD3;GNS;SUPT6H;GOLGA4;TNKS2;AP1G1;TIMP2;ANKFY1;PIP5K1A;PLXNA1;FLNB;ITGAV;TNPO1;SPTAN1;SRRM2;SPAG9;DYNC1H1;ZBTB38;VPS13C;MYOF;SAMD4A;HUWE1;DYRK1A;FNDC3A;DYNLL2;IGF2R;TBX3;TNFRSF10D;VMP1;DLG5;MAFG;CANX;NBR1;FAT1;GPR107;CDK12;CPEB2
BAZ2A human tf ARCHS4 coexpression	5.91998e-09	1.88672e-07	KMT2D;TMEM63A;KMT2B;AKAP8L;INPPL1;UBR4;HTT;LENG8;ITPR3;CHD3;SUPT6H;SMG5;NOP9;TGOLN2;HIRA;SYNGAP1;GGA3;SNRNP70;ZSWIM8;BMF;MARK2;CYTH1;KDM6B;IL4R;TGFB1;KHNYN;SETD1B;MINK1;SYVN1;HUWE1;NBEAL2;ABCA7;MAPK8IP3;IGF2R;DNM2;GAK;FMNL1;TMEM259;ATG2A;MYH9;ARHGEF1;SMCR8;CDK12;ARHGEF2;LRCH4;OGT;SEC24C;ANAPC2
DSP human tf ARCHS4 coexpression	5.91998e-09	1.88672e-07	EHF;PGLYRP3;KCNK7;KRT80;CALML5;SOWAHB;DOCK9;ARHGEF28;KLK5;KIAA1671;ITPR3;PTPRK;PPL;CST6;KLK7;SDR16C5;GOLGA4;HEPHL1;RAB25;ERBB3;DUOXA1;RNASE7;FLNB;ITGAV;HMCN1;ITGB6;ALOXE3;KRT6B;PROM2;TFAP2A;PLA2G4E;CDC42BPG;MYOF;KRT75;MMP10;SLURP1;NET1;GJB4;GAN;MYO5B;TMEM79;FAT1;LY6D;RHOV;SPRR1B;IVL;DSC2;ZNF750
SEMA4A human tf ARCHS4 coexpression	5.91998e-09	1.88672e-07	CDC42SE1;CSF1R;ITGAM;SLC43A2;UNC93B1;PTAFR;NCF4;TNFAIP2;SIRPB2;NOD2;IFI30;MEFV;PPP1R18;RELB;ADGRE2;MMP25;PSTPIP1;CYTH4;CHST11;ADGRE5;PSAP;CHST15;COTL1;EFHD2;TNFRSF14;CD14;GPSM3;CYTH1;SLC12A9;KDM6B;TGFB1;SLC11A1;LAPTM5;NBEAL2;ABCA7;ARHGAP27;ARHGAP25;NFKB2;FMNL1;DOK3;NAGK;TNIP1;RIN3;ADAM8;ARHGEF2;LRCH4;MXD1;STK40
NFKB2 human tf ARCHS4 coexpression	1.67817e-08	4.51271e-07	AP5Z1;SLC43A2;UNC93B1;TNFAIP2;NOD2;IFI30;PPP1R18;SUPT6H;RELB;ADGRE2;CYTH4;LAMP1;IRAK2;ZC3H12A;PSAP;TOM1;EFHD2;TNFRSF14;KCNN4;GPSM3;CYTH1;IER3;KDM6B;PLK3;BATF2;IL4R;TGFB1;KHNYN;SPHK1;LAPTM5;PLAUR;DNM2;EHD1;ABTB2;GAK;ISG20;ARHGAP31;FMNL1;TMEM259;TRIP10;PLEKHM2;BAX;ADAM8;ARHGEF2;PNPLA6;STK40;ANAPC2
EZH1 human tf ARCHS4 coexpression	1.67817e-08	4.51271e-07	ZNF276;CDC42SE1;TMEM63A;CCDC69;PTAFR;TRANK1;DCAF8;SIRPB2;LENG8;MEFV;RCSD1;FAM160B2;KIAA0513;MMP25;PSTPIP1;CYTH4;ADGRE5;SNRNP70;TAGAP;TNFRSF14;MAN2C1;GPSM3;CYTH1;SLC12A9;IL4R;USP20;TMC8;NBEAL2;ABCA7;ARHGAP27;CFLAR;MAPK8IP3;ARHGAP25;SORL1;PARP8;ITPKB;FMNL1;NAGK;RASA3;RIN3;ARHGEF1;ADAM8;SRSF5;TRIM38;LRCH4;OGT;IRF9
NFATC1 human tf ARCHS4 coexpression	1.67817e-08	4.51271e-07	CDC42SE1;UNC93B1;FHOD1;CCDC69;LENG8;RCSD1;PPP1R18;RELB;STK10;SEPT6;PSTPIP1;GGA3;CYTH4;ZC3H12A;TAGAP;TOM1;TNFRSF14;GPSM3;CYTH1;KDM6B;IL4R;TGFB1;LAPTM5;SYVN1;TMC8;ABCA7;ARHGAP27;ARHGAP25;UNC13D;NFKB2;DNM2;EHD1;ITPKB;GAK;FMNL1;DOK3;WDR81;RASA3;TNIP1;TMEM259;PLEKHM2;RIN3;ARHGEF1;ARHGEF2;LRCH4;STK40;ANAPC2
CREB3L2 human tf ARCHS4 coexpression	1.67817e-08	4.51271e-07	KMT2D;NFAT5;MCFD2;LRP1;SHC1;UBR4;HTT;LTBP2;ITPR3;RRBP1;LAMC1;SIPA1L3;SUPT6H;SLC9A1;TGOLN2;LAMP1;TIMP2;CAPN2;PIP5K1A;CD59;FLNB;ITGAV;SLC39A7;SRRM2;DSP;WWTR1;SLC12A4;ACTN1;EDEM1;ZBTB38;MMP2;ITGA2;MYOF;SYVN1;HUWE1;MICAL2;VASN;TBX3;SMTN;DAB2;BMP1;CANX;MXRA8;FAT1;PLXNB2;MYH9;CDK12
ZBTB48 human tf ARCHS4 coexpression	1.67817e-08	4.51271e-07	ZNF276;AP5Z1;UNC93B1;PTAFR;NCF4;SIRPB2;LENG8;NOD2;PPP1R18;GLI4;MMP25;PSTPIP1;CYTH4;ADGRE5;SNRNP70;TOM1;EFHD2;TNFRSF14;MAN2C1;GPSM3;CYTH1;SLC12A9;TGFB1;MBOAT7;CARD9;LAPTM5;TMC8;NBEAL2;ABCA7;SIRT7;ARHGAP27;UNC13D;DNM2;GAK;FMNL1;DOK3;WDR81;TMEM259;ATG2A;RIN3;ARHGEF1;ADAM8;PNPLA6;LRCH4;STK40;IRF9;ANAPC2
ZBTB22 human tf ARCHS4 coexpression	1.67817e-08	4.51271e-07	AP5Z1;ZFAND3;MVP;INPPL1;LENG8;ZDHHC7;CHD3;PPP1R18;SUPT6H;TRIM8;LAMP1;SNRNP70;PSAP;ZSWIM8;EFHD2;TNFRSF14;SLC39A7;MAN2C1;MARK2;IL4R;TGFB1;KHNYN;MBOAT7;FBXL19;MINK1;NBEAL2;ABCA7;ARHGAP27;MAPK8IP3;NFKB2;DNM2;EHD1;GAK;FMNL1;WDR81;TNIP1;TMEM259;PLEKHM2;PLXNB2;MYH9;BAX;ARHGEF1;ARHGEF2;PNPLA6;LRCH4;STK40;ANAPC2
ZC3H3 human tf ARCHS4 coexpression	1.67817e-08	4.51271e-07	CTDP1;AP5Z1;NCF4;KMT2B;AKAP8L;INPPL1;LENG8;PPP1R18;PSTPIP1;ADGRE5;SNRNP70;EFHD2;TNFRSF14;MARK2;GPSM3;SLC12A9;KDM6B;CLUH;TGFB1;SETD1B;MBOAT7;MINK1;SYVN1;UBALD1;NBEAL2;ABCA7;ARHGAP27;UNC13D;RNF40;MFSD10;NFKB2;DNM2;EHD1;GAK;FMNL1;DOK3;WDR81;TMEM259;CDC37;ATG2A;RIN3;ARHGEF1;ADAM8;PNPLA6;LRCH4;STK40;ANAPC2
SMAD7 human tf ARCHS4 coexpression	1.67817e-08	4.51271e-07	CSF1R;CDKN1A;CTDP1;AP5Z1;SLC43A2;LRP1;FHOD1;PDGFB;TNFAIP2;TMEM51;NOD2;IFI30;PPP1R18;RELB;CXCL16;LAMP1;IRAK2;PSAP;TOM1;HMOX1;BMF;TNFRSF14;CD14;CTSD;IER3;CTSB;SLC36A1;PLK3;TGFB1;KHNYN;SPHK1;LAPTM5;KLHL21;PLAUR;NFKB2;EHD1;GAK;ARHGAP31;WDR81;TNIP1;TRIP10;PLEKHM2;MYH9;ARHGEF2;PNPLA6;HBEGF;FTL
MST1R human tf ARCHS4 coexpression	1.67817e-08	4.51271e-07	TMEM45B;LAMA5;EHF;TINAGL1;TMEM63B;SOWAHB;MVP;TMPRSS4;KIAA1671;ITPR3;PRSS22;FUT3;HSD11B2;MUC1;FAM83E;RAB25;ERBB3;S100A16;FLNB;PLEKHN1;VILL;MROH6;B4GALNT3;PCDH1;TSPAN1;PROM2;TMEM184A;ABCC3;CDC42BPG;MINK1;ANO9;PTK6;CGN;DNM2;NET1;SLC9A3;TSPAN15;CLDN4;CDCP1;ELF3;FXYD3;CEACAM6;MYO5B;HKDC1;TMBIM1;PRR15;PLXNB2
KAT5 human tf ARCHS4 coexpression	1.67817e-08	4.51271e-07	AP5Z1;HM13;INPPL1;PPP1R18;SMG5;RELB;RIC8A;CALHM2;SNRNP70;BSG;ZC3H12A;PSAP;TOM1;EFHD2;ACP2;KCNN4;CTSD;IKBKE;MARK2;TGFB1;USP5;USP20;ADRM1;LAPTM5;SYVN1;DNAJB12;NBEAL2;UNC13D;RNF40;NFKB2;ARFGAP2;DNM2;EHD1;GAK;DOK3;WDR81;TNIP1;TMEM259;CDC37;SFXN3;PLEKHM2;ARHGEF2;PNPLA6;ATP6V0D1;LRCH4;STK40;ANAPC2
SPDEF human tf ARCHS4 coexpression	4.6391e-08	1.09368e-06	RET;DDR1;EHF;CASZ1;KRT80;SLC45A3;ARHGAP8;TMEM63B;WWC1;INPPL1;ARHGAP39;PRSS22;SIPA1L3;SLC9A1;SLC9A3R2;MUC1;FAM102A;LURAP1L;RAB25;ERBB3;S100A16;GPR137;PMEPA1;FLNB;SLC39A7;TSPAN1;MARK2;PROM2;PLXNA3;TMEM184A;CCDC78;ABCC5;CDC42BPG;HAGHL;CGN;KAZALD1;ESR1;TTC39A;NET1;TSPAN15;CLDN4;KIFC2;ELF3;FXYD3;PRR15;PLXNB2
IRF1 human tf ARCHS4 coexpression	4.6391e-08	1.09368e-06	ZNF276;CDC42SE1;MVP;PTAFR;NCF4;TRANK1;TNFAIP2;SIRPB2;NOD2;MEFV;PPP1R18;STK10;ADGRE2;MMP25;PSTPIP1;CYTH4;ADGRE5;TAGAP;COTL1;EFHD2;TNFRSF14;GPSM3;CYTH1;SLC12A9;KDM6B;BATF2;TGFB1;LIMK2;LAPTM5;TMC8;NBEAL2;ABCA7;ARHGAP27;CFLAR;ARHGAP25;ISG20;FMNL1;DOK3;IRF2;RIN3;ARHGEF1;ADAM8;LRCH4;MXD1;STK40;IRF9
USF1 human tf ARCHS4 coexpression	4.6391e-08	1.09368e-06	ZNF276;ITGAM;UNC93B1;MVP;PTAFR;NCF4;SIRPB2;NOD2;MEFV;PPP1R18;MMP25;PSTPIP1;CYTH4;ADGRE5;CHST15;COTL1;EFHD2;TNFRSF14;GPSM3;CYTH1;SLC12A9;IL4R;TGFB1;KHNYN;SLC11A1;LAPTM5;TMC8;NBEAL2;ABCA7;ARHGAP27;ARHGAP25;UNC13D;DNM2;GAK;FMNL1;DOK3;WDR81;TMEM259;RIN3;ARHGEF1;ADAM8;TRIM38;LRCH4;STK40;IRF9;ANAPC2
STAT5B human tf ARCHS4 coexpression	4.6391e-08	1.09368e-06	ZNF276;CDC42SE1;CCDC69;PTAFR;NCF4;TRANK1;SIRPB2;LENG8;NOD2;MEFV;RCSD1;PPP1R18;STK10;MMP25;PSTPIP1;CYTH4;ADGRE5;TAGAP;CHST15;COTL1;EFHD2;TNFRSF14;GPSM3;CYTH1;SLC12A9;KDM6B;TGFB1;MBOAT7;LAPTM5;TMC8;NBEAL2;ABCA7;ARHGAP27;ARHGAP25;SORL1;UNC13D;DNM2;PTPRE;DOK3;RASA3;RIN3;ARHGEF1;ADAM8;LRCH4;MXD1;STK40
RXRA human tf ARCHS4 coexpression	4.6391e-08	1.09368e-06	ITGAM;FHOD1;PTAFR;NCF4;INPPL1;SIRPB2;ZDHHC7;NOD2;PPP1R18;TRIM8;MMP25;PSTPIP1;CYTH4;ADGRE5;CHST15;COTL1;TOM1;EFHD2;TNFRSF14;MARK2;GPSM3;SLC12A9;KDM6B;TGFB1;KHNYN;ACSL1;MBOAT7;MINK1;NBEAL2;ABCA7;ARHGAP27;IGF2R;DNM2;GAK;FMNL1;DOK3;WDR81;TMEM259;ATG2A;PLEKHM2;PLXNB2;ADAM8;PNPLA6;LRCH4;STK40;ANAPC2
ZNF276 human tf ARCHS4 coexpression	4.6391e-08	1.09368e-06	CDC42SE1;KMT2D;TMEM63A;KMT2B;TRANK1;SIRPB2;LENG8;PPP1R18;STK10;MMP25;PSTPIP1;FAM102A;CYTH4;ADGRE5;SNRNP70;TAGAP;EFHD2;TNFRSF14;MAN2C1;GPSM3;CYTH1;SLC12A9;SRRM2;KDM6B;IL4R;TGFB1;SETD1B;LAPTM5;TMC8;NBEAL2;ABCA7;ARHGAP27;ARHGAP25;UNC13D;DNM2;SIGIRR;ITPKB;GAK;FMNL1;DOK3;RASA3;TMEM259;RIN3;ADAM8;LRCH4;ANAPC2
FOXK1 human tf ARCHS4 coexpression	4.6391e-08	1.09368e-06	MACF1;KMT2D;NFAT5;LAMA5;JRK;TMEM63A;KMT2B;INPPL1;UBR4;HTT;LENG8;ITPR3;CHD3;SIPA1L3;SUPT6H;PEX26;MROH1;SYNGAP1;SCRN1;SNRNP70;NACC2;PLXNA1;MAN2C1;PGPEP1;SPTAN1;SRRM2;MLXIP;DYNC1H1;CLUH;SETD1B;FBXL19;MINK1;HUWE1;URB1;MAPK8IP3;DNM2;ITPKB;GAK;NPLOC4;DLG5;PITPNM2;FAT1;PLXNB2;MYH9;CDK12;ANAPC2
PPP1R13L human tf ARCHS4 coexpression	4.6391e-08	1.09368e-06	DDR1;KCNK6;LAMA5;PGLYRP3;KRT80;TINAGL1;WWC1;KIAA1671;ITPR3;PRSS22;PPL;CST6;SCAMP4;ARHGAP40;RAB25;S100A16;DUOXA1;FLNB;PLEKHN1;MROH6;ALOXE3;KRT6B;EPHB3;PROM2;SPRR2D;TMEM184A;TFAP2A;DSP;C2ORF54;GSDMA;CDC42BPG;TMEM40;PTK6;SLURP1;CLDN4;SMTN;GJB4;TMEM79;LY6D;PLXNB2;RHOV;RHCG;PADI1;SPRR1B;IVL;ZNF750
NCOR2 human tf ARCHS4 coexpression	4.6391e-08	1.09368e-06	KMT2D;LAMA5;LRP1;MGRN1;KMT2B;INPPL1;UBR4;HTT;LENG8;ITPR3;RRBP1;CHD3;SIPA1L3;SUPT6H;SMG5;TRIM8;MROH1;ABR;SYNGAP1;LAMP1;SNRNP70;NACC2;ZSWIM8;PLXNA1;MAN2C1;MARK2;SRRM2;CLUH;ACTN1;SETD1B;FBXL19;MINK1;HUWE1;MAPK8IP3;DNM2;GAK;SMTN;NPLOC4;TMEM259;PLEKHM2;PLXNB2;MYH9;ARHGEF2;PNPLA6;CUEDC1;ANAPC2
SPI1 human tf ARCHS4 coexpression	1.25011e-07	2.59209e-06	CDC42SE1;CSF1R;ITGAM;SLC43A2;UNC93B1;PTAFR;NCF4;TNFAIP2;SIRPB2;NOD2;IFI30;MEFV;PPP1R18;ADGRE2;MMP25;PSTPIP1;CYTH4;ADGRE5;PSAP;CHST15;COTL1;TOM1;EFHD2;TNFRSF14;CD14;GPSM3;SLC12A9;KDM6B;TGFB1;SLC11A1;MBOAT7;LAPTM5;NBEAL2;ABCA7;ARHGAP27;ARHGAP25;UNC13D;FMNL1;DOK3;RIN3;ARHGEF1;ADAM8;LRCH4;MXD1;STK40
FOXA1 human tf ARCHS4 coexpression	1.25011e-07	2.59209e-06	DDR1;KMT2D;EHF;CASZ1;CDKN1A;KRT80;SLC45A3;SOWAHB;WWC1;DNAH5;ARHGAP39;PRSS22;SIPA1L3;IGF1R;SLC9A3R2;MUC1;PARD6B;RAB25;ERBB3;PMEPA1;FLNB;RHPN2;TSPAN1;MARK2;PROM2;TMEM184A;CCDC78;GDF15;PLK2;ABCC5;CDC42BPG;CGN;KAZALD1;ESR1;TTC39A;TBX3;NET1;VMP1;TSPAN15;CLDN4;RSPH1;ELF3;PLXNB2;TRIB1;FAM84B
ZBTB7B human tf ARCHS4 coexpression	1.25011e-07	2.59209e-06	CDC42SE1;MVP;PTAFR;NCF4;INPPL1;SIRPB2;NOD2;PPP1R18;MMP25;PSTPIP1;CYTH4;ADGRE5;CHST15;COTL1;EFHD2;TNFRSF14;MARK2;GPSM3;CYTH1;SLC12A9;KDM6B;TGFB1;KHNYN;LIMK2;MBOAT7;MINK1;LAPTM5;ANO9;NBEAL2;ABCA7;ARHGAP27;UNC13D;DNM2;GAK;FMNL1;DOK3;WDR81;TMEM259;ATG2A;ARHGEF1;ADAM8;PNPLA6;LRCH4;STK40;ANAPC2
MAFK human tf ARCHS4 coexpression	1.25011e-07	2.59209e-06	LAMA5;AP5Z1;FHOD1;KMT2B;INPPL1;LENG8;ZDHHC7;ITPR3;SUPT6H;SMG5;NOP9;TRIM8;LAMP1;SNRNP70;BSG;ZSWIM8;TOM1;KIF1C;SLC39A7;MAN2C1;IER3;CLUH;TGFB1;KHNYN;MINK1;UBALD1;MAPK8IP3;NFKB2;DNM2;GAK;SMTN;NPLOC4;WDR81;TNIP1;TMEM259;MAFG;ATG2A;TRIP10;PLEKHM2;PLXNB2;MYH9;ARHGEF2;PNPLA6;SQSTM1;ANAPC2
PRDM8 human tf ARCHS4 coexpression	1.25011e-07	2.59209e-06	KMT2D;LENG8;CHD3;ANTXR2;PPP1R18;SUPT6H;ABR;KIAA0513;CTIF;SYNGAP1;CHST11;SNRNP70;ZC3H12A;ENC1;ZSWIM8;NCDN;SPTAN1;CYTH1;SRRM2;KDM6B;PRRT2;IL4R;TGFB1;MBOAT7;MINK1;KIAA1549L;MAPK8IP3;UNC13D;MFSD10;EHD1;GAK;FMNL1;PRKAR1B;ADGRB2;KIFC2;TNIP1;TMEM259;PLEKHM2;ARHGEF1;ARHGEF2;PNPLA6;LRCH4;MDGA1;STX1A;ANAPC2
OVOL1 human tf ARCHS4 coexpression	1.25011e-07	2.59209e-06	CSTB;EHF;PGLYRP3;CASZ1;KCNK7;KRT80;CALML5;SOWAHB;PRSS22;PPL;KLK7;FUT3;SDR16C5;RAB25;ERBB3;S100A16;DUOXA1;RNASE7;PLEKHN1;PCDH1;ALOXE3;KRT6B;SPRR2D;TMEM184A;DSP;PLA2G4E;ATG9B;CDC42BPG;CGN;SLURP1;CLDN4;GJB4;ELF3;FXYD3;MYO5B;TMEM79;TMBIM1;RAET1L;B3GNT3;LY6D;RHOV;SPRR1B;IVL;DSC2;ZNF750
PLXNA1 human tf ARCHS4 coexpression	1.25011e-07	2.59209e-06	DDR1;PTPRU;PYGB;LAMA5;TMEM63B;LRP1;SHC1;INPPL1;UBR4;LTBP2;ITPR3;RRBP1;LAMC1;SUPT6H;SMG5;RIC8A;CTIF;LAMP1;BSG;TIMP2;KIF1C;FLNB;SLC39A7;SPTAN1;VAT1;DYNC1H1;SLC12A4;CLUH;USP5;ACTN1;PLEKHG5;FBXL19;MYOF;MINK1;HUWE1;SMTN;BMP1;DLG5;MXRA8;FAT1;PLXNB2;MYH9;GPR107;MFGE8;DBN1
MBD2 human tf ARCHS4 coexpression	1.25011e-07	2.59209e-06	CDC42SE1;CTDP1;SH3KBP1;UNC93B1;CCDC69;MVP;TRANK1;ZDHHC7;CHD3;NOD2;PPP1R18;SUPT6H;NOP9;RELB;TGOLN2;STK10;CHST11;LAMP1;CHST15;EFHD2;TNFRSF14;MARK2;GPSM3;CYTH1;IL4R;TGFB1;KHNYN;MINK1;LAPTM5;SYVN1;NBEAL2;ARHGAP27;FER1L6;IGF2R;NFKB2;DNM2;EHD1;FMNL1;TNIP1;IRF2;MYH9;ARHGEF1;SMCR8;ARHGEF2;ANAPC2
PLXNB2 human tf ARCHS4 coexpression	1.25011e-07	2.59209e-06	DDR1;PTPRU;LAMA5;STEAP3;TMEM63B;LRP1;MVP;INPPL1;LENG8;ZDHHC7;ITPR3;RRBP1;CHD3;PRSS22;SUPT6H;SMG5;SLC9A1;TRIM8;SLC9A3R2;MROH1;LAMP1;SNRNP70;TIMP2;ZSWIM8;CAPN2;PLXNA1;FLNB;SLC39A7;SRRM2;SLC12A4;CLUH;ACTN1;FBXL19;MYOF;MINK1;VASN;DNM2;GAK;SMTN;WDR81;TMEM259;MYH9;PNPLA6;CUEDC1;ANAPC2
INF2 human tf ARCHS4 coexpression	1.25011e-07	2.59209e-06	PYGB;LAMA5;TMEM63B;LRP1;MVP;INPPL1;LENG8;ITPR3;RRBP1;SUPT6H;SMG5;TRIM8;SLC9A3R2;MROH1;LAMP1;ABLIM3;SNRNP70;NACC2;BSG;CAPN2;KIF1C;PLXNA1;FLNB;SLC39A7;ABCC3;CLUH;ACTN1;FBXL19;MYOF;MINK1;RHOC;MAPK8IP3;DNM2;GAK;SMTN;BMP1;WDR81;KIFC2;TMEM259;PLEKHM2;PLXNB2;MYH9;PNPLA6;MGLL;ANAPC2
NR1H3 human tf ARCHS4 coexpression	3.28255e-07	5.94659e-06	CSTB;CSF1R;SLC43A2;UNC93B1;TNFAIP2;TMEM51;IFI30;GNS;RELB;CXCL16;P2RY6;LAMP1;ZC3H12A;PSAP;TOM1;HMOX1;UBTD1;MFSD1;TNFRSF14;ACP2;CD14;KCNN4;CTSD;IER3;CTSB;CTSA;BCAP31;SLC36A1;TM4SF19;SLC37A2;ACSL1;SPHK1;OSGIN1;LAPTM5;PLAUR;NFKB2;MARCO;ARHGAP31;NCEH1;TNIP1;TMBIM1;PLEKHM2;MGLL;FTL
ELF4 human tf ARCHS4 coexpression	3.28255e-07	5.94659e-06	CDC42SE1;ITGAM;PTAFR;NCF4;TRANK1;TNFAIP2;SIRPB2;NOD2;PPP1R18;STK10;PSTPIP1;CYTH4;CHST11;ADGRE5;COTL1;EFHD2;TNFRSF14;GPSM3;CYTH1;SLC12A9;KDM6B;TGFB1;KHNYN;MBOAT7;LAPTM5;NBEAL2;ABCA7;ARHGAP27;UNC13D;NFKB2;DNM2;EHD1;FMNL1;DOK3;TNIP1;MYH9;RIN3;ARHGEF1;ADAM8;SMCR8;ARHGEF2;ZNF335;LRCH4;STK40
EPAS1 human tf ARCHS4 coexpression	3.28255e-07	5.94659e-06	LAMA5;ROBO4;TINAGL1;TMEM63B;LRP1;DOCK9;NOTCH4;LPCAT1;ADCY4;LTBP2;ITPR3;RRBP1;LAMC1;RASIP1;TGOLN2;TRIM8;SLC9A3R2;CTIF;C1QTNF1;LAMP1;GRK5;ABLIM3;TIMP2;CAPN2;KIF1C;IGFBP7;GPIHBP1;SLC12A4;ABCA3;MMP2;MYOF;MINK1;HSPG2;VASN;TBX3;ARHGAP31;BMP1;SLCO2A1;TMBIM1;MXRA8;PLXNB2;MYH9;RAPGEF3;MGLL
GRHL1 human tf ARCHS4 coexpression	3.28255e-07	5.94659e-06	EHF;PGLYRP3;CALML5;KLK5;DAPP1;ALOX12;PRSS22;PPL;CST6;KLK7;SDR16C5;HEPHL1;RAB25;DUOXA1;RNASE7;KRT6B;PROM2;SPRR2D;TMEM184A;DSP;C2ORF54;GSDMC;GSDMA;PLA2G4E;ATG9B;KRT13;TMEM40;TRPV3;PTK6;SLURP1;KLK12;GJB4;GAN;MYO5B;TMEM79;RAET1L;LY6D;RHOV;RHCG;PADI1;SPRR1B;IVL;DSC2;ZNF750
NR2C2 human tf ARCHS4 coexpression	3.28255e-07	5.94659e-06
ZHX2 human tf ARCHS4 coexpression	3.28255e-07	5.94659e-06
ZNF750 human tf ARCHS4 coexpression	3.28255e-07	5.94659e-06
ZNF653 human tf ARCHS4 coexpression	3.28255e-07	5.94659e-06
TSC22D4 human tf ARCHS4 coexpression	3.28255e-07	5.94659e-06
ZNF692 human tf ARCHS4 coexpression	3.28255e-07	5.94659e-06
SNAI3 human tf ARCHS4 coexpression	3.28255e-07	5.94659e-06
ZNF783 human tf ARCHS4 coexpression	3.28255e-07	5.94659e-06
MEF2D human tf ARCHS4 coexpression	8.39552e-07	1.29006e-05
KLF2 human tf ARCHS4 coexpression	8.39552e-07	1.29006e-05
JUND human tf ARCHS4 coexpression	8.39552e-07	1.29006e-05
ETS1 human tf ARCHS4 coexpression	8.39552e-07	1.29006e-05
RUNX1 human tf ARCHS4 coexpression	8.39552e-07	1.29006e-05
IRF2 human tf ARCHS4 coexpression	8.39552e-07	1.29006e-05
PBX2 human tf ARCHS4 coexpression	8.39552e-07	1.29006e-05
IRF9 human tf ARCHS4 coexpression	8.39552e-07	1.29006e-05
FOXL1 human tf ARCHS4 coexpression	8.39552e-07	1.29006e-05
ZBTB7C human tf ARCHS4 coexpression	8.39552e-07	1.29006e-05
TCF25 human tf ARCHS4 coexpression	8.39552e-07	1.29006e-05
PLEK human tf ARCHS4 coexpression	8.39552e-07	1.29006e-05
PARP12 human tf ARCHS4 coexpression	8.39552e-07	1.29006e-05
PLXNA3 human tf ARCHS4 coexpression	8.39552e-07	1.29006e-05
DHX34 human tf ARCHS4 coexpression	8.39552e-07	1.29006e-05
PLXNB1 human tf ARCHS4 coexpression	8.39552e-07	1.29006e-05
SSH3 human tf ARCHS4 coexpression	8.39552e-07	1.29006e-05
RUNX3 human tf ARCHS4 coexpression	2.09063e-06	2.76767e-05
USF2 human tf ARCHS4 coexpression	2.09063e-06	2.76767e-05
TFCP2L1 human tf ARCHS4 coexpression	2.09063e-06	2.76767e-05
NR4A1 human tf ARCHS4 coexpression	2.09063e-06	2.76767e-05
FLI1 human tf ARCHS4 coexpression	2.09063e-06	2.76767e-05
SMAD3 human tf ARCHS4 coexpression	2.09063e-06	2.76767e-05
STAT2 human tf ARCHS4 coexpression	2.09063e-06	2.76767e-05
MSC human tf ARCHS4 coexpression	2.09063e-06	2.76767e-05
FOXE1 human tf ARCHS4 coexpression	2.09063e-06	2.76767e-05
MTF1 human tf ARCHS4 coexpression	2.09063e-06	2.76767e-05
RXRB human tf ARCHS4 coexpression	2.09063e-06	2.76767e-05
FOXQ1 human tf ARCHS4 coexpression	2.09063e-06	2.76767e-05
ZNF524 human tf ARCHS4 coexpression	2.09063e-06	2.76767e-05
AKNA human tf ARCHS4 coexpression	2.09063e-06	2.76767e-05
DOT1L human tf ARCHS4 coexpression	2.09063e-06	2.76767e-05
SMAD6 human tf ARCHS4 coexpression	2.09063e-06	2.76767e-05
SSH2 human tf ARCHS4 coexpression	2.09063e-06	2.76767e-05
SETDB1 human tf ARCHS4 coexpression	2.09063e-06	2.76767e-05
ARNTL2 human tf ARCHS4 coexpression	5.06653e-06	6.05521e-05
MXD1 human tf ARCHS4 coexpression	5.06653e-06	6.05521e-05
TP63 human tf ARCHS4 coexpression	5.06653e-06	6.05521e-05
KLF5 human tf ARCHS4 coexpression	5.06653e-06	6.05521e-05
BCL6 human tf ARCHS4 coexpression	5.06653e-06	6.05521e-05
NR1H2 human tf ARCHS4 coexpression	5.06653e-06	6.05521e-05
RARA human tf ARCHS4 coexpression	5.06653e-06	6.05521e-05
ESR2 human tf ARCHS4 coexpression	5.06653e-06	6.05521e-05
SP2 human tf ARCHS4 coexpression	5.06653e-06	6.05521e-05
FOXF1 human tf ARCHS4 coexpression	5.06653e-06	6.05521e-05
SRCAP human tf ARCHS4 coexpression	5.06653e-06	6.05521e-05
UBR4 human tf ARCHS4 coexpression	5.06653e-06	6.05521e-05
MINK1 human tf ARCHS4 coexpression	5.06653e-06	6.05521e-05
RNF166 human tf ARCHS4 coexpression	5.06653e-06	6.05521e-05
ZNF76 human tf ARCHS4 coexpression	1.19442e-05	0.00012611
TFEB human tf ARCHS4 coexpression	1.19442e-05	0.00012611
ZNFX1 human tf ARCHS4 coexpression	1.19442e-05	0.00012611
STAT5A human tf ARCHS4 coexpression	1.19442e-05	0.00012611
CREBZF human tf ARCHS4 coexpression	1.19442e-05	0.00012611
SKI human tf ARCHS4 coexpression	1.19442e-05	0.00012611
ELF3 human tf ARCHS4 coexpression	1.19442e-05	0.00012611
GLIS1 human tf ARCHS4 coexpression	1.19442e-05	0.00012611
MLXIP human tf ARCHS4 coexpression	1.19442e-05	0.00012611
IRF7 human tf ARCHS4 coexpression	1.19442e-05	0.00012611
IKZF1 human tf ARCHS4 coexpression	1.19442e-05	0.00012611
ZNF740 human tf ARCHS4 coexpression	1.19442e-05	0.00012611
ZNF697 human tf ARCHS4 coexpression	1.19442e-05	0.00012611
FOXC2 human tf ARCHS4 coexpression	1.19442e-05	0.00012611
TCF20 human tf ARCHS4 coexpression	1.19442e-05	0.00012611
ATXN7 human tf ARCHS4 coexpression	1.19442e-05	0.00012611
ZBP1 human tf ARCHS4 coexpression	1.19442e-05	0.00012611
PHF21A human tf ARCHS4 coexpression	1.19442e-05	0.00012611
TIGD3 human tf ARCHS4 coexpression	1.19442e-05	0.00012611
TEAD3 human tf ARCHS4 coexpression	2.73789e-05	0.000261773
CIC human tf ARCHS4 coexpression	2.73789e-05	0.000261773
TCF7 human tf ARCHS4 coexpression	2.73789e-05	0.000261773
KLF12 human tf ARCHS4 coexpression	2.73789e-05	0.000261773
PAX8 human tf ARCHS4 coexpression	2.73789e-05	0.000261773
ARNTL human tf ARCHS4 coexpression	2.73789e-05	0.000261773
CREB5 human tf ARCHS4 coexpression	2.73789e-05	0.000261773
RARG human tf ARCHS4 coexpression	2.73789e-05	0.000261773
ZNF395 human tf ARCHS4 coexpression	2.73789e-05	0.000261773
ZNF746 human tf ARCHS4 coexpression	2.73789e-05	0.000261773
ZNF467 human tf ARCHS4 coexpression	2.73789e-05	0.000261773
ZC3H7B human tf ARCHS4 coexpression	2.73789e-05	0.000261773
TRAFD1 human tf ARCHS4 coexpression	2.73789e-05	0.000261773
PLXNC1 human tf ARCHS4 coexpression	2.73789e-05	0.000261773
BRPF1 human tf ARCHS4 coexpression	2.73789e-05	0.000261773
DMAP1 human tf ARCHS4 coexpression	2.73789e-05	0.000261773
PPP1R10 human tf ARCHS4 coexpression	2.73789e-05	0.000261773
HOXC8 human tf ARCHS4 coexpression	6.09933e-05	0.00053284
XBP1 human tf ARCHS4 coexpression	6.09933e-05	0.00053284
CREB3 human tf ARCHS4 coexpression	6.09933e-05	0.00053284
NR3C1 human tf ARCHS4 coexpression	6.09933e-05	0.00053284
RREB1 human tf ARCHS4 coexpression	6.09933e-05	0.00053284
NFIC human tf ARCHS4 coexpression	6.09933e-05	0.00053284
ATF3 human tf ARCHS4 coexpression	6.09933e-05	0.00053284
BATF2 human tf ARCHS4 coexpression	6.09933e-05	0.00053284
IRX3 human tf ARCHS4 coexpression	6.09933e-05	0.00053284
FOXP4 human tf ARCHS4 coexpression	6.09933e-05	0.00053284
ZMAT3 human tf ARCHS4 coexpression	6.09933e-05	0.00053284
ZNF664 human tf ARCHS4 coexpression	6.09933e-05	0.00053284
CENPT human tf ARCHS4 coexpression	6.09933e-05	0.00053284
AFF1 human tf ARCHS4 coexpression	6.09933e-05	0.00053284
PRR12 human tf ARCHS4 coexpression	6.09933e-05	0.00053284
MACF1 human tf ARCHS4 coexpression	6.09933e-05	0.00053284
ANAPC2 human tf ARCHS4 coexpression	6.09933e-05	0.00053284
POU2F2 human tf ARCHS4 coexpression	0.000131991	0.00105654
NFAT5 human tf ARCHS4 coexpression	0.000131991	0.00105654
NFKB1 human tf ARCHS4 coexpression	0.000131991	0.00105654
VDR human tf ARCHS4 coexpression	0.000131991	0.00105654
ZNF384 human tf ARCHS4 coexpression	0.000131991	0.00105654
BCL11B human tf ARCHS4 coexpression	0.000131991	0.00105654
CREB3L1 human tf ARCHS4 coexpression	0.000131991	0.00105654
E4F1 human tf ARCHS4 coexpression	0.000131991	0.00105654
ZBTB4 human tf ARCHS4 coexpression	0.000131991	0.00105654
SREBF2 human tf ARCHS4 coexpression	0.000131991	0.00105654
DRAP1 human tf ARCHS4 coexpression	0.000131991	0.00105654
CXXC1 human tf ARCHS4 coexpression	0.000131991	0.00105654
AKAP8L human tf ARCHS4 coexpression	0.000131991	0.00105654
BRD9 human tf ARCHS4 coexpression	0.000131991	0.00105654
PLXNA2 human tf ARCHS4 coexpression	0.000131991	0.00105654
RAPGEF3 human tf ARCHS4 coexpression	0.000131991	0.00105654
CHD2 human tf ARCHS4 coexpression	0.000131991	0.00105654
HLA-DRB3 human tf ARCHS4 coexpression	0.000131991	0.00105654
FOXJ2 human tf ARCHS4 coexpression	0.000277322	0.00205721
PITX1 human tf ARCHS4 coexpression	0.000277322	0.00205721
HIVEP1 human tf ARCHS4 coexpression	0.000277322	0.00205721
GATA3 human tf ARCHS4 coexpression	0.000277322	0.00205721
FOXN1 human tf ARCHS4 coexpression	0.000277322	0.00205721
PRDM2 human tf ARCHS4 coexpression	0.000277322	0.00205721
MXD4 human tf ARCHS4 coexpression	0.000277322	0.00205721
KLF4 human tf ARCHS4 coexpression	0.000277322	0.00205721
SOX17 human tf ARCHS4 coexpression	0.000277322	0.00205721
SOX18 human tf ARCHS4 coexpression	0.000277322	0.00205721
GFI1 human tf ARCHS4 coexpression	0.000277322	0.00205721
ZNF319 human tf ARCHS4 coexpression	0.000277322	0.00205721
ZNF672 human tf ARCHS4 coexpression	0.000277322	0.00205721
ZNF217 human tf ARCHS4 coexpression	0.000277322	0.00205721
FIZ1 human tf ARCHS4 coexpression	0.000277322	0.00205721
UNKL human tf ARCHS4 coexpression	0.000277322	0.00205721
ZNF831 human tf ARCHS4 coexpression	0.000277322	0.00205721
ESR1 human tf ARCHS4 coexpression	0.000565434	0.00387694
NFATC2 human tf ARCHS4 coexpression	0.000565434	0.00387694
ETV3 human tf ARCHS4 coexpression	0.000565434	0.00387694
FOSB human tf ARCHS4 coexpression	0.000565434	0.00387694
PAX1 human tf ARCHS4 coexpression	0.000565434	0.00387694
ETS2 human tf ARCHS4 coexpression	0.000565434	0.00387694
ELK4 human tf ARCHS4 coexpression	0.000565434	0.00387694
ZFPM1 human tf ARCHS4 coexpression	0.000565434	0.00387694
TEAD1 human tf ARCHS4 coexpression	0.000565434	0.00387694
KLF3 human tf ARCHS4 coexpression	0.000565434	0.00387694
SP110 human tf ARCHS4 coexpression	0.000565434	0.00387694
ZFP41 human tf ARCHS4 coexpression	0.000565434	0.00387694
IFI16 human tf ARCHS4 coexpression	0.000565434	0.00387694
YEATS2 human tf ARCHS4 coexpression	0.000565434	0.00387694
TRIM3 human tf ARCHS4 coexpression	0.000565434	0.00387694
NCOA2 human tf ARCHS4 coexpression	0.000565434	0.00387694
CCDC71 human tf ARCHS4 coexpression	0.000565434	0.00387694
EP400 human tf ARCHS4 coexpression	0.000565434	0.00387694
ZGPAT human tf ARCHS4 coexpression	0.000565434	0.00387694
SNAI2 human tf ARCHS4 coexpression	0.00111817	0.00710101
KLF6 human tf ARCHS4 coexpression	0.00111817	0.00710101
EGR2 human tf ARCHS4 coexpression	0.00111817	0.00710101
KLF16 human tf ARCHS4 coexpression	0.00111817	0.00710101
LEF1 human tf ARCHS4 coexpression	0.00111817	0.00710101
TSC22D3 human tf ARCHS4 coexpression	0.00111817	0.00710101
BNC1 human tf ARCHS4 coexpression	0.00111817	0.00710101
ASCL2 human tf ARCHS4 coexpression	0.00111817	0.00710101
SP1 human tf ARCHS4 coexpression	0.00111817	0.00710101
SP6 human tf ARCHS4 coexpression	0.00111817	0.00710101
ZNF142 human tf ARCHS4 coexpression	0.00111817	0.00710101
MLLT1 human tf ARCHS4 coexpression	0.00111817	0.00710101
ZNF687 human tf ARCHS4 coexpression	0.00111817	0.00710101
ZNF646 human tf ARCHS4 coexpression	0.00111817	0.00710101
SP140 human tf ARCHS4 coexpression	0.00111817	0.00710101
SSH1 human tf ARCHS4 coexpression	0.00111817	0.00710101
SMARCC2 human tf ARCHS4 coexpression	0.00111817	0.00710101
FBN1 human tf ARCHS4 coexpression	0.00111817	0.00710101
HLA-DQB1 human tf ARCHS4 coexpression	0.00111817	0.00710101
KRTAP5-1 human tf ARCHS4 coexpression	0.00111817	0.00710101
DLX3 human tf ARCHS4 coexpression	0.00214356	0.0124631
HSF4 human tf ARCHS4 coexpression	0.00214356	0.0124631
CREBL2 human tf ARCHS4 coexpression	0.00214356	0.0124631
TBX3 human tf ARCHS4 coexpression	0.00214356	0.0124631
SMAD4 human tf ARCHS4 coexpression	0.00214356	0.0124631
ZNF444 human tf ARCHS4 coexpression	0.00214356	0.0124631
SIX2 human tf ARCHS4 coexpression	0.00214356	0.0124631
ZBTB38 human tf ARCHS4 coexpression	0.00214356	0.0124631
ZBED1 human tf ARCHS4 coexpression	0.00214356	0.0124631
ZNF446 human tf ARCHS4 coexpression	0.00214356	0.0124631
CAMTA2 human tf ARCHS4 coexpression	0.00214356	0.0124631
GLIS2 human tf ARCHS4 coexpression	0.00214356	0.0124631
CUX1 human tf ARCHS4 coexpression	0.00214356	0.0124631
ZNF318 human tf ARCHS4 coexpression	0.00214356	0.0124631
ETV3L human tf ARCHS4 coexpression	0.00214356	0.0124631
IRX5 human tf ARCHS4 coexpression	0.00214356	0.0124631
AHR human tf ARCHS4 coexpression	0.00214356	0.0124631
BMP2 human tf ARCHS4 coexpression	0.00214356	0.0124631
RC3H2 human tf ARCHS4 coexpression	0.00214356	0.0124631
SP100 human tf ARCHS4 coexpression	0.00214356	0.0124631
CHD6 human tf ARCHS4 coexpression	0.00214356	0.0124631
ZFP36 human tf ARCHS4 coexpression	0.00214356	0.0124631
PRB4 human tf ARCHS4 coexpression	0.00214356	0.0124631
DVL3 human tf ARCHS4 coexpression	0.00214356	0.0124631
OTOP3 human tf ARCHS4 coexpression	0.00214356	0.0124631
HIF1A human tf ARCHS4 coexpression	0.00398134	0.0211478
LYL1 human tf ARCHS4 coexpression	0.00398134	0.0211478
TFEC human tf ARCHS4 coexpression	0.00398134	0.0211478
PRDM4 human tf ARCHS4 coexpression	0.00398134	0.0211478
HOXB3 human tf ARCHS4 coexpression	0.00398134	0.0211478
SOX9 human tf ARCHS4 coexpression	0.00398134	0.0211478
ID1 human tf ARCHS4 coexpression	0.00398134	0.0211478
ZFHX3 human tf ARCHS4 coexpression	0.00398134	0.0211478
IKZF3 human tf ARCHS4 coexpression	0.00398134	0.0211478
ATF5 human tf ARCHS4 coexpression	0.00398134	0.0211478
JUN human tf ARCHS4 coexpression	0.00398134	0.0211478
FOXO4 human tf ARCHS4 coexpression	0.00398134	0.0211478
E2F4 human tf ARCHS4 coexpression	0.00398134	0.0211478
ZNF324 human tf ARCHS4 coexpression	0.00398134	0.0211478
ZNF516 human tf ARCHS4 coexpression	0.00398134	0.0211478
GZF1 human tf ARCHS4 coexpression	0.00398134	0.0211478
OSR1 human tf ARCHS4 coexpression	0.00398134	0.0211478
NFIL3 human tf ARCHS4 coexpression	0.00398134	0.0211478
ZNF438 human tf ARCHS4 coexpression	0.00398134	0.0211478
ZFP91 human tf ARCHS4 coexpression	0.00398134	0.0211478
ZNF655 human tf ARCHS4 coexpression	0.00398134	0.0211478
ZXDA human tf ARCHS4 coexpression	0.00398134	0.0211478
HMGA1 human tf ARCHS4 coexpression	0.00398134	0.0211478
ZMAT2 human tf ARCHS4 coexpression	0.00398134	0.0211478
RBM22 human tf ARCHS4 coexpression	0.00398134	0.0211478
CENPB human tf ARCHS4 coexpression	0.00398134	0.0211478
NCOR1 human tf ARCHS4 coexpression	0.00398134	0.0211478
RELL2 human tf ARCHS4 coexpression	0.00398134	0.0211478
TBX21 human tf ARCHS4 coexpression	0.00716078	0.0357209
TFAP2C human tf ARCHS4 coexpression	0.00716078	0.0357209
ERF human tf ARCHS4 coexpression	0.00716078	0.0357209
ASH1L human tf ARCHS4 coexpression	0.00716078	0.0357209
ELF1 human tf ARCHS4 coexpression	0.00716078	0.0357209
TSHZ3 human tf ARCHS4 coexpression	0.00716078	0.0357209
RBPJL human tf ARCHS4 coexpression	0.00716078	0.0357209
ZNF236 human tf ARCHS4 coexpression	0.00716078	0.0357209
TFAP2A human tf ARCHS4 coexpression	0.00716078	0.0357209
HIC1 human tf ARCHS4 coexpression	0.00716078	0.0357209
SATB1 human tf ARCHS4 coexpression	0.00716078	0.0357209
ZNF267 human tf ARCHS4 coexpression	0.00716078	0.0357209
ZNF263 human tf ARCHS4 coexpression	0.00716078	0.0357209
ZNF510 human tf ARCHS4 coexpression	0.00716078	0.0357209
ZNF641 human tf ARCHS4 coexpression	0.00716078	0.0357209
ZBTB34 human tf ARCHS4 coexpression	0.00716078	0.0357209
ZNF407 human tf ARCHS4 coexpression	0.00716078	0.0357209
CEBPA human tf ARCHS4 coexpression	0.00716078	0.0357209
GATAD2B human tf ARCHS4 coexpression	0.00716078	0.0357209
GATAD2A human tf ARCHS4 coexpression	0.00716078	0.0357209
ZNF512B human tf ARCHS4 coexpression	0.00716078	0.0357209
NFYC human tf ARCHS4 coexpression	0.0124651	0.0594252
RORA human tf ARCHS4 coexpression	0.0124651	0.0594252
SREBF1 human tf ARCHS4 coexpression	0.0124651	0.0594252
TRPS1 human tf ARCHS4 coexpression	0.0124651	0.0594252
PRRX1 human tf ARCHS4 coexpression	0.0124651	0.0594252
UBP1 human tf ARCHS4 coexpression	0.0124651	0.0594252
SNAPC4 human tf ARCHS4 coexpression	0.0124651	0.0594252
ZNF629 human tf ARCHS4 coexpression	0.0124651	0.0594252
ZNF777 human tf ARCHS4 coexpression	0.0124651	0.0594252
NCOA3 human tf ARCHS4 coexpression	0.0124651	0.0594252
ZNF638 human tf ARCHS4 coexpression	0.0124651	0.0594252
SMARCA1 human tf ARCHS4 coexpression	0.0124651	0.0594252
MBNL1 human tf ARCHS4 coexpression	0.0124651	0.0594252
CUL4B human tf ARCHS4 coexpression	0.0124651	0.0594252
PRB3 human tf ARCHS4 coexpression	0.0124651	0.0594252
HELZ human tf ARCHS4 coexpression	0.0124651	0.0594252
SOX10 human tf ARCHS4 coexpression	0.0209903	0.0926263
NFATC4 human tf ARCHS4 coexpression	0.0209903	0.0926263
STAT1 human tf ARCHS4 coexpression	0.0209903	0.0926263
TBX2 human tf ARCHS4 coexpression	0.0209903	0.0926263
HOXC13 human tf ARCHS4 coexpression	0.0209903	0.0926263
ELK1 human tf ARCHS4 coexpression	0.0209903	0.0926263
ZIC1 human tf ARCHS4 coexpression	0.0209903	0.0926263
NR4A2 human tf ARCHS4 coexpression	0.0209903	0.0926263
BACH1 human tf ARCHS4 coexpression	0.0209903	0.0926263
ZNF91 human tf ARCHS4 coexpression	0.0209903	0.0926263
IRX1 human tf ARCHS4 coexpression	0.0209903	0.0926263
ZNF274 human tf ARCHS4 coexpression	0.0209903	0.0926263
ZNF622 human tf ARCHS4 coexpression	0.0209903	0.0926263
ZHX3 human tf ARCHS4 coexpression	0.0209903	0.0926263
DDIT3 human tf ARCHS4 coexpression	0.0209903	0.0926263
POU3F3 human tf ARCHS4 coexpression	0.0209903	0.0926263
IKZF2 human tf ARCHS4 coexpression	0.0209903	0.0926263
ZBTB1 human tf ARCHS4 coexpression	0.0209903	0.0926263
CIZ1 human tf ARCHS4 coexpression	0.0209903	0.0926263
ZNF354B human tf ARCHS4 coexpression	0.0209903	0.0926263
ZNF787 human tf ARCHS4 coexpression	0.0209903	0.0926263
ATOH8 human tf ARCHS4 coexpression	0.0209903	0.0926263
PLEKHA4 human tf ARCHS4 coexpression	0.0209903	0.0926263
TUT1 human tf ARCHS4 coexpression	0.0209903	0.0926263
MTA2 human tf ARCHS4 coexpression	0.0209903	0.0926263
HMGA2 human tf ARCHS4 coexpression	0.0209903	0.0926263
TIPARP human tf ARCHS4 coexpression	0.0209903	0.0926263
H1F0 human tf ARCHS4 coexpression	0.0209903	0.0926263
LGR4 human tf ARCHS4 coexpression	0.0209903	0.0926263
