## Supplemental Table S14 for "PRMT1 Inhibition Selectively Targets BNC1-Dependent Proliferation, but not Migration in Squamous Cell Carcinoma"

### Sheet: Sheet1
BNC1 repressed	PRMT1 repressed	BNC1-PRMT1 repressed	BNC1 activated	PRMT1 activated	BNC1-PRMT1 activated
AATBC	A2ML1	ARRDC4	A4GALT	ABCD3	ADCY3
ABCA1	ABAT	BMP1	AADAT	ABI2	ANLN
ABCA3	ADARB1	C3	AAMDC	ACACA	ARHGAP18
ABCA7	ADM	CCL20	ABHD15	AGAP1	ASF1B
ABCB8	AIM1L	CD59	ABHD4	AJAP1	ASXL1
ABCB9	AKR1C2	CTSB	ACADSB	ANKRD32	ATP11A
ABCC3	AKR1C3	DSC2	ACAT2	ANO1	BRCA2
ABCC4	ANKRD11	FXYD3	ACBD7	ANP32E	BUB1B
ABCC5	API5	HSPG2	ACO1	ARHGAP11A	C4orf46
ABCG1	APOE	IL32	ACSS1	ASPM	C5orf34
ABCG2	APOL1	IVL	ACSS2	ATAD2	CCDC18
ABLIM3	ARSI	KLHL28	ACTR1B	ATF7IP2	CCNB1
ABR	ASS1	KRT13	ACYP1	AURKB	CDC20
ABTB2	ATP8B2	KRT75	ADAMTS7	AXL	CDC25A
ACCS	BCL11A	KYNU	ADAMTSL5	BCLAF1	CDC25C
ACER2	BCL2L11	LY6D	ADGRG6	BIRC5	CDC6
ACOT11	BEX1	MALAT1	ADK	BLM	CDCA2
ACOX1	BRAF	MMP10	ADORA1	BRCA1	CDCA7
ACP2	BRD7	PDLIM4	ADRB2	BUB1	CDT1
ACSL1	BST2	QPCT	AGFG2	C11orf82	CENPH
ACTA2	BTG1	RNASE7	AGL	C13orf27	CENPN
ACTN1	BTG2	S100A8	AGO1	C13orf34	CHAF1A
ACVR2B	C14orf34	SDK2	AGTPBP1	C14orf145	CHTF18
ADAM8	C15orf57	SLC22A18	AHI1	C14orf149	CKAP2L
ADAMTS13	C17orf103	SQSTM1	AHNAK	C16orf55	DTYMK
ADAMTS14	C1R	TMEM40	AHNAK2	C16orf75	E2F7
ADCY4	C1S	TP53INP2	AIFM3	C1orf112	EGFR
ADGRB2	C1orf106	WIPI1	AJUBA	C1orf133	FAM83D
ADGRE2	C1orf74		AKAP7	C1orf135	FANCA
ADGRE5	C1orf85		AKNA	C1orf97	FANCG
ADGRG1	C20orf112		AKR1A1	C21orf63	FBLN1
ADRA1B	C5orf13		AKR7A2	C6orf173	FBXO4
ADRA1D	C5orf26		ALDH2	C9orf140	FBXO5
ADRM1	C5orf4		ALDH6A1	CASC5	FOXM1
AEN	C5orf41		ALDOC	CBX3	GAS2L3
AGO3	C6orf114		ALG10	CCDC111	GMPS
AGPAT4	C6orf35		ALKBH2	CCDC15	GTSE1
AK3	C6orf48		ALKBH7	CCDC34	HELLS
AKAP6	C7orf29		ALMS1	CCNA2	HPSE
AKAP8L	C9orf150		AMIGO1	CCNB2	HTRA1
AKNAD1	C9orf85		AMZ2	CCNE2	KIF11
ALAS1	CA12		ANAPC11	CDC2	KIF15
ALDH8A1	CA2		ANG	CDC45L	KIF18B
ALG2	CA5BP		ANKAR	CDCA3	KIF2C
ALOX12	CALB1		ANKH	CDCA5	KNTC1
ALOX12-AS1	CARD18		ANKMY2	CDCA8	LIG1
ALOX5AP	CBLB		ANKRD16	CDH4	LMNB1
ALOXE3	CCDC147		ANKRD28	CDKN2AIPNL	MAD2L1
AMZ1	CCDC80		ANKRD36	CENPA	MCM2
ANAPC2	CD99L2		ANKRD6	CENPE	MCM4
ANKFY1	CDKN2B		ANP32B	CENPI	MCM6
ANKK1	CLDN1		ANTXR1	CENPJ	MCM7
ANKRD18A	CLEC2B		AP1M1	CENPK	MCM8
ANKRD22	CLIC3		AP3S1	CENPM	MYBL1
ANKRD46	COL1A1		APBB1	CEP55	MYBL2
ANKRD65	COL5A2		APIP	CIDEA	NCAPD3
ANO1	COPZ2		APMAP	CIT	NCAPG
ANO9	CPE		APOBEC3B	CLDN11	NCAPG2
ANTXR2	CRCT1		APOLD1	CLPB	NEIL3
ANXA3	CRYAB		APOO	CXorf40A	NEK4
AP1G1	CSF2		ARHGAP19	CYP27B1	NF2
AP5Z1	CTSC		ARHGAP21	DBF4	NRG1
APBA1	CWH43		ARID3A	DDAH1	OBSL1
APCDD1L	CXCL10		ARL10	DDX46	PCSK9
ARAP2	CXCL14		ARL2	DEPDC1	PEMT
ARF4	CXCR7		ARL3	DHFR	PKMYT1
ARFGAP2	CYGB		ARL6IP1	DIAPH3	PLK4
ARFIP2	CYP1A1		ARL6IP6	DLEU1	POLA2
ARHGAP25	CYP1B1		ARNTL	DLGAP5	POLE2
ARHGAP27	CYP24A1		ARRB2	DNAJB6	PRC1
ARHGAP31	DAPK1		ARSB	DPYSL3	PRIM1
ARHGAP39	DBC1		ATF2	DTL	PSRC1
ARHGAP40	DCBLD1		ATG10	DUS4L	RAD51
ARHGAP5	DDAH2		ATG4D	E2F8	RFC3
ARHGAP5-AS1	DGCR11		ATL3	EEF2K	RFC4
ARHGAP8	DHRSX		ATP6V0E2	EHD1	RFC5
ARHGEF1	DIDO1		ATRAID	EIF1AD	RMI1
ARHGEF2	DIXDC1		ATRIP	ELOVL6	RNASEH2A
ARHGEF28	DKFZP586I1420		AUNIP	EPCAM	RNASEH2C
ARMC12	DKK3		AZIN1	EPN3	RRM2
ARMC5	DNAJB2		B3GALNT2	EPS8	SFXN2
ARPC5L	DPYSL4		B4GALT1	ERCC6L	SKA3
ARSG	DRAM1		B4GALT5	ESPL1	SMC2
ASAP2	DSG3		BACH1	EXO1	SMC4
ASB1	DUSP10		BAG3	FAM111B	SPAG5
ASB6	DUSP16		BAG4	FAM20C	SPC24
ASH1L-AS1	EDEM2		BAHD1	FAM54A	SPC25
ASNA1	EEF1A1		BARD1	FANCD2	SUV39H1
ATG16L1	EFNA1		BARX2	FANCI	TACC3
ATG2A	EPPK1		BBS4	FAR2	TEAD4
ATG4A	EPSTI1		BCAT2	FBXO31	TK1
ATG9B	ETS2		BCKDHA	FEN1	TMEM107
ATOX1	FADS3		BCL2L12	FKBP11	TMEM97
ATP6V0A1	FAM134B		BCL9L	FKBP1A	TMPO
ATP6V0B	FAM83C		BDKRB1	FLJ33630	TRIP13
ATP6V0C	FBN1		BEAN1	FOSL1	TROAP
ATP6V0D1	FBXL16		BEGAIN	FRMD4A	UACA
ATP6V0E1	FGFR3		BEND6	FST	UHRF1
ATP6V1F	FILIP1L		BIVM	FUSIP1	WDR34
ATP6V1H	FLJ13744		BLOC1S1	GDF11	ZNF367
ATPAF2	FLJ41603		BMP7	GINS1	ZRANB3
ATXN7L1	FLJ42627		BNC1	GINS2
AURKAIP1	FLRT2		BOLA3	GLDC
B3GNT3	FN1		BOLA3-AS1	GNB1L
B4GALNT3	FOLR3		BORA	GNG11
BACH2	FOSL2		BRI3BP	GPR177
BAK1	FOXL2		BRSK2	HADH
BATF2	FOXO1		BSN	HAUS8
BAX	FTH1		BTN3A1	HEATR2
BAZ2B	GBP1		BTN3A2	HJURP
BCAP31	GFOD2		BVES-AS1	HMGA2
BCAT1	GLIPR2		C10orf99	HMMR
BCL2L1	GLS		C11orf24	HNRNPA1
BCYRN1	GM2A		C11orf54	HS3ST2
BEST1	GPNMB		C14orf28	INPP5A
BFSP1	GPR157		C14orf93	IQGAP3
BHLHE41	GPR68		C17orf53	KDELC2
BIK	GPSM1		C19orf48	KIAA0101
BLCAP	GRHL3		C1orf21	KIAA1524
BMF	GRN		C21orf58	KIF14
BMP6	H19		C21orf62-AS1	KIF18A
BNC2	H2BFS		C21orf91	KIF20A
BOC	HECW2		C2orf68	KIF23
BOD1L1	HGSNAT		C5orf30	KIF4A
BRPF1	HINT3		C6orf132	KIFC1
BRWD1	HIST1H2AC		C6orf141	LOC148189
BSG	HIST1H2BD		C6orf47	LOC554202
BSPRY	HIST1H2BK		C6orf48	LRP8
BTBD11	HIST2H2BE		C8orf82	LRRFIP1
BTBD19	HIST3H2A		C9orf64	LY6K
C10orf55	HLA-DQB1		CABIN1	MAD1L1
C11orf91	HLA-E		CADM4	MCM10
C16orf45	HS6ST2		CALU	MCM5
C17orf100	HSF2BP		CAMK2N2	MGMT
C1QTNF1	HSPB1		CAMKK1	MKI67
C1QTNF6	IFI44L		CAPNS1	MLF1IP
C1orf54	IFIT2		CAPZA1	MND1
C20orf197	IFIT3		CARD8	MNS1
C20orf24	IGFBP3		CASKIN1	MOCOS
C2CD2	IGFL1		CASP6	MST1R
C2CD4A	IGFL2		CAT	NAPRT1
C2orf42	IL15		CAV1	NAV3
C2orf54	IL1F9		CBX1	NCAPH
C3orf52	IL1RN		CBX5	NDC80
C5orf38	IL20		CBX7	NEK2
C6orf120	IL24		CC2D2B	NR2F2
C9orf163	IL6R		CCDC102A	NRARP
CAB39L	IL8		CCDC115	NT5E
CACFD1	INHBA		CCDC121	NUF2
CADM1	IRF1		CCDC3	NUSAP1
CALHM2	IRF6		CCDC40	OPN3
CALML3-AS1	ITPK1		CCDC77	ORC1L
CALML5	JUN		CCDC88B	PARD6G
CAMK2G	KANK4		CCNB1IP1	PBK
CAMK2N1	KIAA1370		CCNF	PDXK
CANX	KIAA2013		CCNK	PEG10
CAPN10-AS1	KIF16B		CCNY	PIF1
CAPN2	KLHDC8B		CCSAP	PLS1
CARD17	KLHL24		CD151	PLXNA2
CARD9	KRT15		CD320	POLA1
CARS	KRT16		CD9	POLQ
CASC10	KRT34		CDC14B	PPIL5
CASC8	KRTDAP		CDC7	PPL
CASZ1	L1CAM		CDCA4	PRICKLE1
CATSPERG	LAMP2		CDCA7L	PRMT1
CBLN3	LCE3D		CDHR1	PSIP1
CBR3-AS1	LOC151438		CDK2AP2	PSMC3IP
CBR4	LOC203274		CDK8	RAD18
CCDC151	LOC253039		CDKN1C	RAD54B
CCDC174	LOC284219		CDKN2C	RC3H2
CCDC43	LOC344595		CDKN3	RFC2
CCDC57	LRRC37A2		CDNF	RFWD3
CCDC62	MAF		CDPF1	RTEL1
CCDC69	MAFB		CEBPA-AS1	SEMA3A
CCDC78	MAP1B		CEBPD	SERTAD4
CCND2	MGC45800		CENPO	SFRS1
CCNG1	MMP3		CEP112	SFTA1P
CCNL1	MMP9		CEP128	SGOL1
CCNL2	MRAS		CEP152	SGOL2
CD14	MRGPRX3		CEP295	SHCBP1
CD24	MSRB2		CEP41	SKA1
CD47	MTSS1		CEP57	SKP2
CD63	MXD4		CEP57L1	SLC36A4
CD82	MXI1		CEP85	SLC43A3
CDA	MXRA7		CERCAM	SLC6A6
CDC14A	NAV2		CETN3	SNX8
CDC37	NCF2		CFAP53	ST6GALNAC5
CDC42BPG	NCRNA00188		CFAP97	STAC
CDC42SE1	NDN		CHADL	STAMBPL1
CDCP1	NDRG1		CHCHD4	STIL
CDH18	NEDD9		CHCHD5	SYNJ2
CDK12	NEFL		CHEK1	TAF1A
CDKN1A	NEFM		CHPT1	TBC1D22A
CDYL	NFKBIZ		CISD2	TCF19
CEACAM6	NIACR2		CISD3	TFPI2
CEL	NINJ1		CIZ1	THAP10
CEMIP	NIPAL4		CKLF	TMEM200A
CEP170	NLRC5		CKS1B	TMEM48
CFLAR	NLRP1		CKS2	TOP2A
CGN	NUPR1		CLCC1	TOPBP1
CGNL1	NUTF2		CLSPN	TTC15
CHAD	OLFML2A		CLTCL1	TTK
CHD3	OPTN		CNPY4	TWIST2
CHFR	OTUD1		COBLL1	UBASH3B
CHMP5	PAMR1		COL18A1	UBE2C
CHODL	PBX1		COL6A1	USP6NL
CHPF2	PBXIP1		COMMD6	WDHD1
CHST11	PDCD4		COPZ2	WDR20
CHST15	PDPN		COQ10A	WDR4
CITED4	PGAP3		COX10	WDR5
CLASP1	PI3		COX7B	WDR51A
CLCN3	PIK3IP1		COX8A	WHSC1
CLDN4	PML		CPAMD8	WIBG
CLDND2	PNRC1		CREB3L4	WWTR1
CLN8	POSTN		CRELD1	ZDHHC2
CLPX	PPAPDC2		CRLF1	ZWINT
CLUH	PPP2R2C		CRNDE	ZXDC
CMTM7	PSG4		CROCC
CNKSR3	PTGS2		CRTAP
CNNM2	RAB7B		CS
CNOT4	RASEF		CSRNP1
CNPY2	RASSF6		CTBP1-AS2
COA6	RHBDL2		CTDSPL2
COL4A1	RHOB		CTNNAL1
COQ10B	RIMS3		CTPS2
COTL1	RNASE4		CTSV
CPEB2	RNF128		CUL1
CPEB2-AS1	RPL13		CWF19L1
CPEB3	RPL27A		CYGB
CPEB4	RPL28		CYP1B1
CPNE7	RPL37		CYP1B1-AS1
CPVL	RPS15A		CYP20A1
CRISPLD2	RPS23		CYP2U1
CRK	RPS28		DANCR
CSF1R	RRAD		DAPK2
CSNK1G1	RSAD2		DARS
CST6	S100A4		DARS2
CSTB	S100A9		DBR1
CT62	SAMD9L		DCBLD1
CTAGE5	SAT1		DCK
CTDP1	SBSN		DCLK1
CTIF	SCG5		DCLRE1B
CTNNB1	SCN4B		DCXR
CTSA	SDCBP2		DDIAS
CTSD	SDSL		DDIT4
CTTN	SELM		DEGS1
CTXN1	SEPP1		DENND1C
CUEDC1	SERP2		DENND4B
CXCL16	SERPINB13		DENND6A
CXXC1	SERPINB3		DENR
CYB5D2	SERPING1		DEPDC1B
CYHR1	SESN3		DEPDC7
CYP3A7	SFRP1		DHODH
CYP4V2	SFRS14		DHRS13
CYSRT1	SH3PXD2A		DIRAS1
CYTH1	SLAMF7		DLEU2
CYTH4	SLC1A4		DMC1
DAAM1	SLC22A23		DMTN
DAB2	SLC22A5		DNA2
DAPP1	SLC2A1		DNAH11
DBN1	SLC7A2		DNAJC14
DCAF8	SLPI		DNAJC4
DCHS1	SOD2		DNASE1L3
DDB1	SOX4		DNMT1
DDR1	SPINK5		DNMT3B
DDX23	SPINK6		DPF1
DDX58	SPOCK1		DPY19L4
2022-12-01	SPRR1A		DQX1
DEDD2	SPRR3		DROSHA
DGKG	SPSB1		DSC3
DHRS7	STK38L		DSN1
DISP2	STON2		DTNB
DLG5	SYNPO		DTWD2
DLGAP1-AS1	TAGLN		DUSP18
DNAH2	TGFBI		DUT
DNAH3	TIGD1		DVL2
DNAH5	TIMP3		DZIP3
DNAJA3	TMC4		E2F1
DNAJB12	TMC6		ECH1
DNAJB5	TNC		ECI1
DNAJB9	TNFSF10		ECT2
DNAJC6	TP53INP1		EDN2
DNAJC7	TRAF3IP3		EEF1A1
DNM2	TRIM73		EEF1B2
DNTTIP2	TSPYL5		EEF1G
DOCK9	TTLL1		EEFSEC
DOK3	TTYH2		EFCAB11
DOK7	TUBA1A		EFCAB14
DSCAM	TUG1		EFNB2
DSP	TXNIP		EGLN3
DUOXA1	TYMP		EGR1
DUSP1	VAV3		EGR2
DUSP3	VCAN		EIF3L
DUSP4	XG		ELAVL2
DUSP6	ZDHHC3		ELOVL5
DUSP8	ZFYVE1		EMC9
DYNC1H1	ZNF677		ENTPD1-AS1
DYNLL2	ZSCAN18		ENTPD2
DYNLT3			EPAS1
DYRK1A			EPHA4
DYRK2			EPOR
E2F3			ERG
E2F5			ERGIC1
EDEM1			ERLIN1
EFHD2			ESCO2
EHD1			ESRP2
EHF			ETNK2
EIF2B2			ETS2
EIF2B5			EVI5L
EIF2S2			EXO5
EIF4E			EXOSC2
EIF5			EXOSC5
EIF5B			EXT1
ELF3			EXTL2
ELK3			EZR
ELL3			F8
EME2			FABP5
EMG1			FADS1
EML5			FADS2
ENC1			FAM111A
ENTPD6			FAM131A
EOGT			FAM13A
EPB41			FAM149B1
EPB41L1			FAM161A
EPHA1			FAM162A
EPHB3			FAM19A2
ERBB3			FAM49B
ERCC4			FAM83B
ERCC5			FAM83F
ERLIN2			FANCB
ESR1			FANCC
ETFB			FANCE
ETV4			FARP2
ETV5			FBF1
EXD3			FBRSL1
EXOC2			FBXL13
EXOC3L1			FBXL16
EXOC8			FBXL20
EXTL3-AS1			FBXL3
F2RL1			FBXO15
F3			FBXO17
FAHD1			FBXO25
FAM102A			FBXO27
FAM103A1			FGFBP1
FAM136A			FGFR3
FAM160B1			FGFRL1
FAM160B2			FIGNL1
FAM189A2			FILIP1L
FAM214B			FKBP14
FAM216A			FLNA
FAM219B			FLOT1
FAM3C			FLOT2
FAM43A			FLT3LG
FAM50A			FLVCR1
FAM83E			FN3K
FAM84A			FNDC4
FAM84B			FOXD2
FAT1			FOXD2-AS1
FBXL18			FOXK1
FBXL19			FOXN2
FBXL19-AS1			FOXRED1
FBXO33			FRAT2
FBXO36			FREM2
FBXW9			FRMD6-AS1
FER1L6			FRS3
FEZ1			FSTL1
FGF9			FUOM
FHDC1			FUS
FHOD1			FZD8
FHOD3			GADD45GIP1
FIS1			GAL3ST4
FLCN			GALNT3
FLNB			GARNL3
FMN1			GAS1
FMNL1			GAS5
FNDC3A			GAS5-AS1
FOXC1			GAS6
FOXQ1			GBGT1
FRAS1			GCHFR
FTL			GCSH
FUT3			GDPD2
FXYD5			GDPGP1
FXYD7			GGCX
FZD5			GGH
G6PC3			GINS4
GABARAPL2			GJA1
GAK			GLS2
GALNT14			GLUL
GALNTL6			GMDS-AS1
GAN			GMNN
GATA6			GNG7
GATB			GNPNAT1
GBA			GOT1
GCC2			GPN3
GDF15			GPR146
GGA3			GPR161
GIPR			GPR19
GJA5			GPR39
GJB4			GPSM2
GLCCI1			GRIN1
GLI4			GRIN3B
GLIS3			GRINA
GMFB			GRK6
GNG12-AS1			GSAP
GNS			GSR
GOLGA4			GSTO2
GP1BA			GUSB
GPANK1			H1F0
GPATCH3			H1FX
GPCPD1			H2AFX
GPIHBP1			H2AFY2
GPR107			H6PD
GPR137			HACD1
GPR3			HACE1
GPR37			HAUS6
GPSM3			HCFC1R1
GPT			HCN2
GRB7			HDDC3
GRK5			HDLBP
GSDMA			HECA
GSDMC			HECTD2
GSN			HECTD3
GTF2B			HERC3
GXYLT1			HGH1
HAGHL			HHLA3
HBEGF			HIBADH
HBP1			HILPDA
HEPHL1			HIP1
HES7			HIPK2
HEXIM1			HIST1H1A
HEY1			HIST1H1D
HHAT			HIST1H2AB
HIRA			HIST1H2AG
HK1			HIST1H2AH
HKDC1			HIST1H2BI
HM13			HIST1H2BJ
HMBOX1			HIST1H2BK
HMCN1			HIST1H3A
HMGA2			HIST1H3B
HMOX1			HIST1H3F
HMOX2			HIST1H3G
HRASLS2			HIST1H4A
HRCT1			HIST1H4B
HS3ST1			HIST1H4F
HS3ST2			HIST1H4H
HSD11B2			HIST1H4I
HSD17B2			HIST2H2AB
HSH2D			HIST2H2AC
HTATIP2			HIST2H2BE
HTRA2			HIST4H4
HTT			HLCS
HUWE1			HLTF
HYPK			HMBS
IDH3G			HMCES
IER3			HMGB2
IFI30			HMGCS1
IFT20			HMGN2
IGF1R			HMGN4
IGF2BP2			HNRNPD
IGF2R			HNRNPDL
IGFBP7			HS1BP3
IGSF9			HSD11B1L
IKBKB			HSD17B8
IKBKE			HSD3B7
IL4R			HSDL2
INAFM2			HSPA2
INHA			HSPA6
INO80B			HSPB1
INPP4B			HYAL1
INPPL1			HYLS1
IP6K1			IAH1
IPPK			IFFO1
IRAK2			IFNLR1
IREB2			IFT122
IRF2			IFT172
IRF9			IFT80
IRGQ			IGSF8
ISG20			IL11
ITFG1			IL20RB
ITGA2			IL27RA
ITGAM			IL6R
ITGAV			ILK
ITGB6			IMPA2
ITPKB			IMPDH2
ITPR1			INAFM1
ITPR3			INCENP
IVNS1ABP			ING2
IZUMO1			INSIG1
IZUMO4			INTS9
JAG1			IQSEC1
JMJD7			IRS1
JMY			ISOC1
JRK			ITGA7
KALRN			ITGA9-AS1
KAZALD1			ITGAE
KAZN			ITGB8
KBTBD6			ITPK1
KBTBD8			JDP2
KCNC4			JMJD1C-AS1
KCND3			JMJD8
KCNG1			JOSD1
KCNJ14			JRKL
KCNK6			JUNB
KCNK7			KATNA1
KCNN4			KCNAB2
KCNQ5			KCNJ5
KCTD21			KCNQ1
KDM5B			KCTD9
KDM6B			KDELC1
KHNYN			KHDRBS1
KIAA0232			KIAA0319L
KIAA0513			KIAA0895
KIAA1549L			KIAA0930
KIAA1671			KIAA1328
KIAA1755			KIAA1841
KIF1C			KIF22
KIF26B			KIF24
KIFC2			KLF13
KLC1			KLF3-AS1
KLHL21			KLF7
KLHL29			KLHL12
KLHL30			KLHL22
KLK11			KPNA2
KLK12			KRBA2
KLK14			KREMEN1
KLK5			KREMEN2
KLK6			KRT14
KLK7			KRT15
KLK9			KRT5
KLLN			KRT8
KMT2B			KTN1-AS1
KMT2D			LAGE3
KPNA5			LAMA3
KPNA7			LAMC2
KRT31			LDHA
KRT6B			LDHD
KRT80			LDLRAD3
KSR1			LENG9
L3MBTL2			LFNG
LAMA2			LHPP
LAMA5			LIMD1
LAMC1			LINC01023
LAMP1			LINC01578
LAPTM5			LIPE
LARS2			LIPT2
LCMT1-AS1			LMNB2
LCN2			LMO1
LDLRAP1			LOXL1
LENG8			LOXL1-AS1
LGALS2			LOXL2
LGI3			LPAR1
LGI4			LPCAT2
LIF			LRR1
LIMK2			LRRC20
LINC-PINT			LRRC28
LINC00460			LRRC45
LINC00704			LSM2
LINC00857			LSM5
LINC00880			LSP1
LINC00886			LYRM7
LINC00887			LYSMD4
LINC00888			MACROD1
LINC01011			MAD2L2
LINC01089			MAFG-AS1
LINC01134			MAN2B1
LINC01137			MAP1S
LINC01405			MAP2K3
LINC01451			MAP3K6
LINC01468			MAP3K7CL
LINC01588			MAP3K8
LNX1			MAP4K2
LONP1			2022-03-08
LPCAT1			MATR3
LPXN			MBNL1
LRCH4			MBNL1-AS1
LRP1			MBNL2
LRRC37A3			MBTPS1
LRRC56			MCCC2
LRRC59			MCM3AP-AS1
LRRC8A			MCMDC2
LRSAM1			MCUR1
LTBP2			MDC1
LURAP1L			MDM1
LY6G5B			MDP1
MACC1			MED20
MACF1			MED22
MAD1L1			MED29
MADCAM1			MEGF6
MAFF			MEGF9
MAFG			MELK
MAMDC2			METTL1
MAML2			METTL21A
MAN1B1-AS1			MEX3D
MAN2C1			MFHAS1
MAP2			MGAT2
MAP3K5			MICALCL
MAP3K9			MICB
MAP6			MIEF1
MAPK15			MIF4GD
MAPK8IP3			MIR17HG
MAPKAP1			MIR7845
MAPKAPK3			MIS18BP1
2022-03-04			MLLT1
MARCO			MLLT6
MARK2			MMP11
MBOAT2			MMS22L
MBOAT7			MOB3B
MBP			MPC1
MCAT			MPC2
MCFD2			MPHOSPH9
MCOLN1			MPI
MDGA1			MPLKIP
MDM2			MPND
ME1			MPP7
MED24			MPZL1
MED31			MRPL10
MEFV			MRPL11
MFGE8			MRPL4
MFSD1			MRPS25
MFSD10			MSH5
MFSD11			MSH6
MFSD3			MSN
MGLL			MT1F
MGRN1			MTCH1
MICAL2			MTFP1
MIEF2			MTHFD1
MIER3			MTMR8
MINK1			MTUS1
MIR141			MUTYH
MIR200A			MVD
MIR200B			MXD3
MIR200C			MYC
MIR22HG			MYCL
MIR324			MYDGF
MIR3929			MYL6B
MIR429			MYO19
MIR4482			MYO1C
MKNK1			MYO1D
MLKL			MYO1E
MLLT11			MZT1
MLXIP			N4BP1
MMP1			NAGA
MMP2			NANP
MMP25			NAP1L1
MMP25-AS1			NASP
MR1			NBL1
MROH1			NCAPD2
MROH6			NCAPH2
MRPL38			NCK1
MRPL46			NCK1-AS1
MT1X			NCOA4
MTERF4			NDC1
MTFR1L			NDE1
MUC1			NDRG1
MUL1			NDRG2
MVP			NDUFA6
MXD1			NDUFAF3
MXRA8			NELFE
MYCBP2			NEURL1
MYCBPAP			NFIB
MYEOV			NFIC
MYH3			NHEJ1
MYH9			NINJ1
MYLIP			NINL
MYO5B			NIPAL2
MYOF			NKPD1
NAA20			NMB
NACC2			NME4
NAGK			NNT
NAGPA			NNT-AS1
NBEAL2			NOL9
NBPF14			NPHP1
NBR1			NPL
NCBP2			NPNT
NCDN			NPRL2
NCEH1			NPTN
NCF4			NR3C1
NCKAP5			NRBP1
NCR3LG1			NREP
NDUFA7			NRM
NDUFB2-AS1			NSMCE4A
NEAT1			NT5DC1
NEBL			NT5DC3
NECAP2			NUCB2
NET1			NUDT1
NF1			NUDT19
NFAT5			NUDT2
NFATC2			NUP43
NFKB2			OCRL
NGF			ODF2
NHLH2			ODF3L1
NHSL1			OGFRL1
NIPA2			OGG1
NIPAL3			OLFML2A
NNAT			OPLAH
NOD2			ORC1
NOG			ORC3
NOL12			ORC6
NOL6			OSGEP
NOP10			OSMR
NOP14-AS1			OVOL2
NOP9			P4HTM
NOTCH4			PABPC4
NOX5			PACSIN3
NPAS2			PAICS
NPC1			PALM
NPLOC4			PAM
NR1D1			PAN3
NRBF2			PAQR4
NRCAM			PAQR5
NT5E			PAQR8
NTM			PARP1
NUAK2			PARPBP
NUP50			PASK
NUP50-AS1			PATZ1
OCIAD2			PAX6
OCLN			PCBP3
OGT			PCIF1
ONECUT3			PCK2
ORAOV1			PCYT2
OSBPL7			PDCD7
OSCP1			PDCL3
OSGIN1			PDE6A
OTUB2			PDE6D
P2RY11			PDE8A
P2RY6			PDGFC
PADI1			PDIA3
PADI3			PDIA4
PAG1			PDK1
PAK6			PDPN
PANK1			PDSS1
PANK3			PEAK1
PANX1			PELI3
PARD6B			PEX6
PARP3			PGAM5
PARP8			PGP
PBLD			PHACTR2
PCAT6			PHACTR3
PCDH1			PHF7
PCDH12			PHKA2
PCDH7			PHLPP1
PCDHGA11			PHYH
PCDHGA12			PI4K2B
PCDHGA6			PIGN
PCDHGA8			PIGP
PCDHGA9			PIGZ
PCDHGB3			PIK3R1
PCDHGC3			PIM3
PCGF1			PIP5K1C
PCMTD1			PITPNM3
PCSK6			PLA2R1
PDGFB			PLAC1
PDHX			PLAGL1
PDZK1			PLEKHA4
PERM1			PLEKHA6
PEX11B			PLEKHA8P1
PEX14			PLGRKT
PEX26			PLOD1
PFDN1			PLOD2
PGAM1P8			PLP2
PGF			PLTP
PGLYRP3			PMF1
PGPEP1			PMM2
PGS1			PMS1
PHAX			PNPO
PHF23			POC1A
PHLDA1			POLE
PIP5K1A			POLH
PISD			POLR2D
PITPNC1			POLR3GL
PITPNM2			POMGNT1
PLA2G4B			POMK
PLA2G4D			PPARD
PLA2G4E			PPIH
PLAT			PPIL6
PLAU			PPM1N
PLAUR			PPP1CC
PLB1			PPP1R14C
PLD6			PPP1R35
PLEKHF1			PPP1R3C
PLEKHG5			PPP1R3G
PLEKHJ1			PPP2R5D
PLEKHM1			PPTC7
PLEKHM2			PRADC1
PLEKHN1			PRC1-AS1
PLK2			PRCP
PLK3			PRDM5
PLXNA1			PRDX2
PLXNA2			PRDX4
PLXNA3			PRELID2
PLXNA4			PRIMPOL
PLXNB2			PRKAR1A
PMEPA1			PRKAR2A-AS1
PNISR			PRKD3
PNKD			PRMT9
PNPLA1			PROC
PNPLA6			PROCA1
POLR3G			PROSER2
POPDC2			PRPS1
POU2F3			PRR11
POU5F1B			PRR3
PPARG			PRRG4
PPIC			PRSS23
PPL			PRX
PPM1D			PSMG1
PPM1L			PTBP3
PPP1R10			PTMA
PPP1R18			PTPN18
PPP1R26-AS1			PTPRH
PPP2R5B			PTTG1
PRDM1			PUS3
PRDM8			PXDC1
PRICKLE4			PXMP2
PRKAG2			PYCR1
PRKAR1B			PYGO2
PRKCE			QARS
PRKCQ			R3HDM1
PROM2			RAB30
PRR15			RAB33B
PRR7			RAB40B
PRRT2			RAC3
PRSS22			RACGAP1
PSAP			RAD51B
PSCA			RAD51D
PSD3			RAD9B
PSENEN			RAET1E-AS1
PSMB7			RAG1
PSMD2			RAMP1
PSMG3-AS1			RANBP1
PSTPIP1			RANGRF
PTAFR			RAPH1
PTDSS2			RASL11B
PTK6			RASSF1
PTOV1-AS1			RASSF3
PTPRE			RB1
PTPRG			RBBP8
PTPRK			RBKS
PTPRU			RBL1
PTRHD1			RBMS3
PURA			RBMXL1
PYGB			RCCD1
PYHIN1			RDH16
RAB10			RECQL4
RAB11FIP4			REEP3
RAB25			RFESD
RAB3IP			RFX2
RAB8B			RFXAP
RAET1E			RHNO1
RAET1L			RHOD
RAPGEF3			RIBC1
RASA3			RIMS3
RASD2			RMI2
RASIP1			RNASET2
RASSF10			RNF130
RCN1			RNF138
RCSD1			RNF141
RELB			RNF7
RELL2			RNFT2
RET			RNY3
REXO4			ROS1
RGMA			RPA3
RGS12			RPAP2
RGS3			RPGRIP1L
RHBDD2			RPL10
RHCG			RPL10A
RHEB			RPL12
RHOBTB3			RPL13
RHOC			RPL13A
RHOF			RPL15
RHOV			RPL22L1
RHPN2			RPL23
RIC8A			RPL28
RICTOR			RPL3
RIN3			RPL39L
RIOK2			RPL4
RIT1			RPL41
RNASEK			RPL7
RNF103			RPL7A
RNF165			RPLP0
RNF213			RPP21
RNF222			RPS15
RNF223			RPS18
RNF38			RPS2
RNF40			RPS28
RNF43			RPS3A
RNPC3			RPS5
ROBO2			RPS6
ROBO4			RPS6KA5
ROM1			RPS8
RP1L1			RPS9
RRBP1			RPSA
RRM2B			RRNAD1
RRN3			RTN2
RSF1			RTN4R
RSPH1			RTN4RL1
RUNDC3A-AS1			RWDD1
RUSC1-AS1			RXRA
RUVBL2			RYK
S100A16			RYR1
S100A6			S100A2
S100P			S1PR5
SAMD10			SALL2
SAMD4A			SAMD1
SARS			SAMD4B
SATB1			SAPCD2
SATB2			SASS6
SATB2-AS1			SBF2
SBF2-AS1			SCARA3
SCAF11			SCARF2
SCAMP4			SCD
SCGB2B2			SCLT1
SCNN1D			SCMH1
SCRN1			SCN2B
SDR16C5			SCN4B
SEC14L1			SCOC-AS1
SEC14L2			SDF2L1
SEC24C			SEC22C
SEMA3A			SECTM1
SEMA4C			SEMA5A
SEMA5B			SEMA6C
SEMA7A			SENP7
2022-09-06			SEPSECS-AS1
SERINC1			2022-09-10
SERPINB1			SERGEF
SESN1			SESTD1
SESN2			SETD9
SETBP1			SEZ6L2
SETD1B			SF3A2
SETD7			SFPQ
SEZ6			SFRP1
SFXN1			SGK3
SFXN3			SGMS1
SGMS1-AS1			SGMS2
SH2D2A			SH2D3C
SH2D4A			SH3PXD2B
SH3KBP1			SH3YL1
SH3PXD2A-AS1			SHISA4
SH3TC2			SHISA5
SHC1			SHPRH
SIGIRR			SHROOM1
SIPA1L1			SHROOM3
SIPA1L2			SIPA1
SIPA1L3			SKA2
SIRPB2			SKAP2
SIRT7			SLAIN2
SKIL			SLC10A3
SLA2			SLC16A1
SLC11A1			SLC16A1-AS1
SLC12A4			SLC16A7
SLC12A9			SLC18B1
SLC16A2			SLC1A4
SLC17A5			SLC22A3
SLC20A1			SLC23A2
SLC22A4			SLC24A1
SLC23A3			SLC25A11
SLC24A4			SLC25A15
SLC25A13			SLC25A21-AS1
SLC25A18			SLC25A22
SLC25A45			SLC25A23
SLC25A51			SLC25A35
SLC30A7			SLC25A39
SLC34A1			SLC25A4
SLC35B3			SLC25A42
SLC36A1			SLC27A3
SLC37A1			SLC29A1
SLC37A2			SLC2A1
SLC38A6			SLC35A5
SLC39A10			SLC35F6
SLC39A13			SLC39A1
SLC39A7			SLC39A4
SLC39A9			SLC3A2
SLC43A2			SLC44A1
SLC45A3			SLC44A2
SLC46A3			SLC50A1
SLC4A8			SLC6A11
SLC5A1			SLC7A1
SLC9A1			SLC7A5
SLC9A3			SLC7A6
SLC9A3R2			SLC7A8
SLC9A5			SMAD5
SLCO2A1			SMARCC1
SLCO3A1			SMC1A
SLURP1			SMC5
SMAGP			SMG7
SMCR5			SMYD5
SMCR8			SNAP29
SMDT1			SNHG1
SMG5			SNHG12
SMIM13			SNHG16
SMIM2-AS1			SNHG19
SMIM3			SNHG3
SMIM4			SNHG6
SMOC1			SNHG7
SMTN			SNORA47
SNN			SNORA73B
SNRNP70			SNORD104
SNX30			SNORD12B
SOCS2			SNORD12C
SOCS2-AS1			SNORD60
SORL1			SNRPA
SOWAHB			SNUPN
SOX7			SNX7
SOX9-AS1			SNX9
SPAG1			SOWAHC
SPAG9			SPA17
SPATA13			SPATS2L
SPATA18			SPDL1
SPATA25			SPECC1
SPEF1			SPIDR
SPHK1			SPIRE2
SPNS1			SPOCD1
SPRED1			SPRYD3
SPRED3			SPTLC2
SPRR1B			SRC
SPRR2D			SRF
SPRY4			SRR
SPTAN1			SRRM3
SPTBN5			SSC4D
SRPRB			SSNA1
SRRM2			SSR4P1
SRRM2-AS1			SSX2IP
SRSF5			ST5
SS18L1			ST6GAL1
SSPN			STAC3
SSSCA1			STARD10
ST20-AS1			STARD13-AS
ST3GAL1			STARD4
ST3GAL5			STK26
ST3GAL6			STK36
STAG3			STMN1
STAM2			STOM
STBD1			STX18-AS1
STEAP3			STXBP4
STK10			SUMO3
STK11IP			SUN1
STK40			SUN2
STOX2			SUV39H2
STRA6			SYK
STRADA			SYNM
STRIP1			SYT7
STUB1			SYT8
STX16			TACC1
STX1A			TADA1
STX3			TADA3
STX6			TANGO2
STYK1			TBC1D16
SUCO			TBC1D19
SUPT6H			TBC1D2B
SURF6			TBC1D31
SUSD1			TBCE
SUSD6			TBXAS1
SYNGAP1			TCAF1
SYS1			TCAIM
SYTL3			TCEA3
SYVN1			TCF7L1
TADA2B			TCOF1
TAF13			TCTN1
TAF7			TCTN2
TAF9			TCTN3
TAGAP			TDP1
TBC1D17			TES
TBC1D8			TESK1
TBX3			TESK2
TCEA2			TFAP4
TCTEX1D4			TGFB1I1
TDG			TGFBI
TEC			TGFBRAP1
TEF			THAP7
TENM4			THOC6
TERT			TIFA
TFAP2A			TIGD7
TFAP2A-AS1			TIMELESS
TFCP2L1			TIPIN
TFPI2			TIRAP
TFPT			TJAP1
TGFB1			TK2
TGOLN2			TKFC
THAP1			TKT
THAP2			TLCD1
THBS3			TLE2
THY1			TLN2
TIAM1			TMC4
TIGAR			TMED5
TIGD2			TMEM116
TIMM22			TMEM120B
TIMP2			TMEM123
TINAGL1			TMEM136
TLDC1			TMEM143
TLL2			TMEM14A
TM4SF19			TMEM168
TM4SF19-AS1			TMEM200B
TMBIM1			TMEM216
TMC8			TMEM237
TMEM101			TMEM238
TMEM115			TMEM256
TMEM184A			TMPO-AS1
TMEM198B			TMSB10
TMEM2			TMX4
TMEM217			TNFAIP1
TMEM222			TNFAIP8
TMEM242			TNFRSF21
TMEM245			TNK2
TMEM259			TNNI1
TMEM44			TNNI2
TMEM45A			TNS4
TMEM45B			TOB2
TMEM51			TOMM34
TMEM51-AS1			TONSL
TMEM63A			TOP2B
TMEM63B			TOR1AIP1
TMEM79			TP53BP2
TMEM80			TP63
TMEM87B			TPGS2
TMEM88			TPM4
TMPRSS4			TPRG1
TMPRSS5			TPRG1-AS1
TMSB4X			TPT1-AS1
TMUB2			TPX2
TNFAIP2			TRAF1
TNFRSF10D			TRAM2
TNFRSF14			TRAPPC2
TNIP1			TRERF1
TNKS2			TRIM52-AS1
TNNT2			TRIM55
TNPO1			TRIM59
TNRC6B			TRIM7
TOB1			TRMT112
TOLLIP			TRPV1
TOM1			TRPV4
TOR1B			TSC22D3
TP53BP1			TSG101
TP53I3			TSPAN10
TP53TG5			TTC21B
TPGS1			TTC23
TRANK1			TTC38
TRIAP1			TTLL11
TRIB1			TTLL5
TRIM14			TUBA1B
TRIM16			TUBB
TRIM2			TUBB4B
TRIM38			TUBGCP3
TRIM41			TULP3
TRIM46			TUSC1
TRIM47			TXNDC5
TRIM8			TYMS
TRIOBP			TYMSOS
TRIP10			UAP1
TRNP1			UBE2D1
TRPV3			UBE2D2
TSC1			UBE2J1
TSPAN1			UBE2T
TSPAN12			UBE3D
TSPAN15			UBR7
TTC14			UFSP1
TTC22			UGDH
TTC39A			UGDH-AS1
TTC9			UGGT2
TUBG2			ULK2
TUSC2			UNC13B
TXNDC17			UNG
U2AF1L4			UQCC3
UAP1L1			URB1-AS1
UBALD1			USP1
UBASH3B			USP37
UBE4A			VDAC3
UBR4			VEGFB
UBTD1			VKORC1
UBXN8			VPS26B
UCA1			VPS37C
UCKL1-AS1			VRK1
ULBP3			VRK2
UNC13D			WDFY1
UNC93B1			WDPCP
URB1			WDR19
UROD			WDR62
USB1			WDSUB1
USF1			WEE1
USP20			WNT3
USP34			WRAP53
USP35			WWOX
USP38			XBP1
USP49			XKR8
USP5			XRCC1
UST			XRCC2
UTP3			XRCC3
VAMP5			XYLB
VASN			XYLT2
VAT1			YWHAQ
VILL			YWHAZ
VMP1			ZBED3
VPS11			ZBTB26
VPS13C			ZBTB4
VPS18			ZBTB47
VPS33B			ZCWPW1
VPS53			ZDHHC4
VPS9D1			ZFAND4
VTI1A			ZFAS1
VTN			ZFP82
VTRNA1-3			ZHX1
VWA3B			ZMYND10
VWCE			ZNF189
WARS			ZNF232
WBP1			ZNF34
WDR27			ZNF354C
WDR37			ZNF358
WDR46			ZNF362
WDR73			ZNF37A
WDR77			ZNF395
WDR81			ZNF438
WDR83			ZNF48
WNT5B			ZNF501
WNT7A			ZNF502
WWC1			ZNF526
WWTR1			ZNF546
XDH			ZNF592
XPOT			ZNF614
YIPF3			ZNF620
YIPF6			ZNF688
YOD1			ZNF70
ZBTB11			ZNF747
ZBTB37			ZNF77
ZBTB38			ZNF771
ZBTB48			ZNF775
ZC3H12A			ZNF782
ZC3H12C			ZNF783
ZC3HAV1			ZNF860
ZCCHC6			ZNHIT1
ZDHHC14			ZNRF3
ZDHHC7			ZP3
ZFAND3			ZWILCH
ZFAT			ZYX
ZFC3H1
ZFHX2
ZFP41
ZFP57
ZGLP1
ZHX2
ZKSCAN2
ZKSCAN4
ZNF224
ZNF225
ZNF253
ZNF254
ZNF264
ZNF274
ZNF276
ZNF284
ZNF304
ZNF317
ZNF319
ZNF324
ZNF335
ZNF407
ZNF419
ZNF425
ZNF436-AS1
ZNF460
ZNF503
ZNF503-AS2
ZNF577
ZNF580
ZNF622
ZNF652
ZNF692
ZNF697
ZNF721
ZNF737
ZNF750
ZNF763
ZNF790
ZNF827
ZNF837
ZNF846
ZSWIM4
ZSWIM8
